# A stoichiometric selection advantage of DNA genomes over RNA genomes

**DOI:** 10.1101/2025.10.22.683889

**Authors:** Rosemary Yu

## Abstract

The RNA world hypothesis posits that RNA genomes preceded the universal use of DNA genomes in modern life. DNA genomes are commonly thought to have replaced RNA genomes due to greater chemical stability, however this is a misconception. This study investigates the selection pressures acting on the macromolecular stoichiometries of ribosome-containing cells (*ribocells*) during the epoch of the last universal common ancestor (LUCA), when DNA genomes and RNA genomes were in competition. Two selection pressures, (SP1) favoring stoichiometric simplicity of ribocell macromolecules (DNA, if any; RNA; and proteins), and (SP2) favoring minimal accumulation of unused/useless macromolecules in growing ribocells, were modeled as nonlinear optimization problems. Based on the current best estimates of the nature of LUCA, simulations showed that DNA genomes provided a robust selection advantage under these stoichiometric SPs. Moreover, results suggest that RNA-ssDNA hybrid genomes provided a stoichiometric selection advantage during the early LUCA epoch, consistent with a stepwise transition from RNA to DNA genomes. These findings indicate that DNA genomes were selected not for their inherent stability, but for their stoichiometric efficiency, resolving a long-standing question in the origin of life.
