## Supplementary material for "A stoichiometric selection advantage of DNA genomes over RNA genomes": Table S1

nuc_rRNA	nuc_RP	nuc_pol	nuc_AARS	nuc_tRNA	minV_R	minV_H	minV_G	Ntotal_R	Ntotal_H	Ntotal_D	ribo_R	pol_R	ribo_H	pol1_H	pol2_H	ribo_D	pol1_D	pol2_D
4347	8824	1563	0	0	4.70374131561896	5.22606408445619	7.73089622040129	36	52	62	5	6	5	6	6	5	11	11
4316	8057	1796	0	0	4.52123163842796	5.12151008877983	1.51651724178854	36	52	12	5	6	5	6	6	1	2	2
4213	6857	1563	0	0	4.0232310599393	4.54707290265837	6.73516190292042	36	54	62	5	6	5	7	7	5	11	11
4028	6179	1635	0	0	3.77013474641124	4.31807337473466	6.3991930796591	36	53	61	5	6	5	6	7	5	10	11
4490	6425	1686	0	0	4.0073477959298	4.57323699466916	6.77861184571275	36	54	62	5	6	5	7	7	5	11	11
4272	6066	1664	0	0	3.8170616089977	4.37541227620431	6.48609800836545	36	54	61	5	6	5	7	7	5	10	11
4182	8013	1529	0	0	4.37863215286116	4.87778126452272	7.23629131893394	36	52	62	5	6	5	6	6	5	11	11
4434	7557	1678	0	0	4.35580347793759	4.91773286282398	7.28297337618785	36	53	62	5	6	5	6	7	5	11	11
4242	8970	1620	0	0	4.73806870314636	5.27895981674711	7.80855012408528	36	52	61	5	6	5	6	6	5	10	11
4031	7631	1777	0	0	4.28985933028808	4.88347297249233	1.44611660150633	36	52	12	5	6	5	6	6	1	2	2
4148	7654	1742	0	0	4.32140645391499	4.90367937171073	1.45212972919654	36	52	12	5	6	5	6	6	1	2	2
4447	8537	1743	0	0	4.69981855379127	5.2824633888051	7.81848366857194	36	52	61	5	6	5	6	6	5	10	11
4258	6747	1564	0	0	4.00147594212922	4.52586003763418	6.70451257816847	36	54	62	5	6	5	7	7	5	11	11
4046	8121	1598	0	0	4.39509102800865	4.9288732023432	7.29349026318407	36	52	61	5	6	5	6	6	5	10	11
4048	6544	1547	0	0	3.86601578700139	4.38439975353566	6.49481541279882	36	53	62	5	6	5	6	7	5	11	11
4394	8589	1591	0	0	4.6507656096276	5.18113257224594	7.66854076569979	36	52	62	5	6	5	6	6	5	11	11
4027	7598	1734	0	0	4.26382463003466	4.84319306408894	1.43414381907666	36	52	12	5	6	5	6	6	1	2	2
4236	6752	1606	0	0	4.01016256386345	4.54844420649664	6.73825866438481	36	54	62	5	6	5	7	7	5	11	11
4244	8245	1526	0	0	4.4719263205335	4.98216910128466	7.37191658557922	36	52	62	5	6	5	6	6	5	11	11
4153	6926	1754	0	0	4.09006235619937	4.67703117792833	1.38576622117987	36	52	12	5	6	5	6	6	1	2	2
4307	7195	1522	0	0	4.14826184005139	4.65834962983164	6.89823781662116	36	54	62	5	6	5	7	7	5	11	11
4219	8230	1759	0	0	4.53593493059673	5.12353491472158	1.51675839170459	36	52	12	5	6	5	6	6	1	2	2
4452	7571	1693	0	0	4.37070830490641	4.93765602567374	7.31240335846058	36	53	62	5	6	5	6	7	5	11	11
4248	6068	1772	0	0	3.84580787477119	4.43992521315024	6.58251775506128	36	54	61	5	6	5	7	7	5	10	11
4472	7684	1739	0	0	4.42863087166648	5.01077818177306	7.42064666491688	36	53	61	5	6	5	6	7	5	10	11
4366	6482	1637	0	0	3.97201488074939	4.52121992897252	6.70022605206398	36	54	62	5	6	5	7	7	5	11	11
4013	8949	1650	0	0	4.67152588858557	5.22181815841713	1.54465244304196	36	52	12	5	6	5	6	6	1	2	2
4209	7550	1536	0	0	4.23854121258648	4.75270081199789	7.03579762187124	36	53	62	5	6	5	6	7	5	11	11
4298	6945	1543	0	0	4.07113239180252	4.58843501134943	6.79616770083153	36	54	62	5	6	5	7	7	5	11	11
4302	8956	1788	0	0	4.80684585409126	5.40367067109643	1.59910221641723	36	52	12	5	6	5	6	6	1	2	2
4416	6998	1632	0	0	4.15341460403917	4.70060101185197	6.96348699905431	36	54	62	5	6	5	7	7	5	11	11
4350	7156	1758	0	0	4.22611173449457	4.81479475454632	7.13269073114416	36	53	61	5	6	5	6	7	5	10	11
4397	7027	1779	0	0	4.20533152828323	4.80125025978323	7.11370189384447	36	53	61	5	6	5	6	7	5	10	11
4074	6046	1743	0	0	3.77631014467452	4.36033631949307	1.29272896645237	36	53	12	5	6	5	6	7	1	2	2
4334	6149	1722	0	0	3.88193012710614	4.4596782244183	6.61132905135665	36	54	61	5	6	5	7	7	5	10	11
4105	7395	1524	0	0	4.15263113489795	4.66269199860358	6.9026337976194	36	53	62	5	6	5	6	7	5	11	11
4403	8878	1652	0	0	4.76746670097064	5.31943203447611	7.87016790837321	36	52	62	5	6	5	6	6	5	11	11
4360	7640	1647	0	0	4.35012097744769	4.90150355534631	7.25757273415206	36	53	62	5	6	5	6	7	5	11	11
4226	8922	1587	0	0	4.70677463423936	5.23668877603366	7.7457545553738	36	52	61	5	6	5	6	6	5	10	11
4444	8226	1518	0	0	0	5.03206016230483	7.44682777094224	0	53	62	0	0	5	6	7	5	11	11
4466	7637	1696	0	0	4.39741293783634	4.96532984976024	7.35315740738526	36	53	62	5	6	5	6	7	5	11	11
4266	8703	1643	0	0	4.66601492670194	5.21477891446248	7.71534623260585	36	52	61	5	6	5	6	6	5	10	11
4224	7473	1612	0	0	4.24301858696733	4.78238889152116	7.0812087303628	36	53	61	5	6	5	6	7	5	10	11
4014	7121	1604	0	0	4.06203041558536	4.59864027405485	6.8096134268062	36	52	61	5	6	5	6	6	5	10	11
4349	6580	1703	0	0	4.02039229844082	4.59136939929595	6.80414000567342	36	54	61	5	6	5	7	7	5	10	11
4399	8287	1638	0	0	4.56947796400104	5.11737032480447	7.57390270270831	36	52	62	5	6	5	6	6	5	11	11
4489	8324	1785	0	0	4.65708602283932	5.25397693510056	7.77814527708598	36	52	61	5	6	5	6	6	5	10	11
4491	8431	1652	0	0	4.6488164932589	5.20139038243806	7.69822134767298	36	53	62	5	6	5	6	7	5	11	11
4174	8169	1532	0	0	4.42792929231524	4.94006242219741	7.309691514106	36	52	62	5	6	5	6	6	5	11	11
4295	6064	1718	0	0	3.84109974342462	4.41745198841808	6.54895667856866	36	54	61	5	6	5	7	7	5	10	11
4488	8658	1559	0	0	4.69123630609098	5.21266070693472	7.71262108634861	36	53	62	5	6	5	6	7	5	11	11
4250	7778	1595	0	0	4.34447336685172	4.87810381265597	7.22111539819529	36	53	62	5	6	5	6	7	5	11	11
4253	8647	1694	0	0	4.66051098426646	5.22628333920433	7.73318991814549	36	52	61	5	6	5	6	6	5	10	11
4038	6659	1728	0	0	3.95979360443176	4.53809909854394	1.34472151397785	36	52	12	5	6	5	6	6	1	2	2
4403	8248	1558	0	0	4.53173018182777	5.05304281340507	7.47807596387416	36	53	62	5	6	5	6	7	5	11	11
4069	7990	1632	0	0	4.37064702063266	4.91594167929509	7.27553398002067	36	52	61	5	6	5	6	6	5	10	11
4177	6678	1525	0	0	3.94161986025177	4.45290968735541	6.59603114822528	36	54	62	5	6	5	7	7	5	11	11
4268	8836	1600	0	0	4.69576982524457	5.23016871466205	7.73693693820249	36	52	61	5	6	5	6	6	5	10	11
4133	7792	1529	0	0	4.29184077164323	4.80324438551452	7.10884600685133	36	53	62	5	6	5	6	7	5	11	11
4472	7729	1707	0	0	4.43281009361866	5.00432413430175	7.41055298606789	36	53	61	5	6	5	6	7	5	10	11
4091	6334	1790	0	0	3.89053688748328	4.48982144131149	1.33090143308803	36	53	12	5	6	5	6	7	1	2	2
4278	6300	1714	0	0	3.91140533042306	4.48614035413769	6.64942820136369	36	54	61	5	6	5	7	7	5	10	11
4144	8008	1771	0	0	4.44487285455819	5.03644645222019	1.49114188838428	36	52	12	5	6	5	6	6	1	2	2
4040	6837	1781	0	0	4.03567050462351	4.63134024538872	1.37225975485292	36	52	12	5	6	5	6	6	1	2	2
4477	8524	1674	0	0	4.68207715261531	5.24189072975588	7.75785782756694	36	52	62	5	6	5	6	6	5	11	11
4395	7164	1639	0	0	4.203336284415	4.75258781615123	7.03958606404297	36	54	62	5	6	5	7	7	5	11	11
4291	6264	1617	0	0	3.87186082465853	4.41446998830751	6.54263919733925	36	54	62	5	6	5	7	7	5	11	11
4068	7744	1671	0	0	4.30312152809836	4.86157146830822	1.43934517799916	36	52	12	5	6	5	6	6	1	2	2
4130	6029	1619	0	0	3.7471453773296	4.29010237617352	6.3588634204943	36	54	61	5	6	5	7	7	5	10	11
4338	7147	1741	0	0	4.21393569771816	4.79694242579469	7.10601786199165	36	53	61	5	6	5	6	7	5	10	11
4220	8779	1698	0	0	4.69482906067331	5.26172727719988	7.78485272094714	36	52	61	5	6	5	6	6	5	10	11
4377	8453	1634	0	0	4.61541510326012	5.16170661233161	7.63855238049655	36	52	62	5	6	5	6	6	5	11	11
4375	8723	1772	0	0	4.74791492750021	5.33978641921869	7.90233992407274	36	52	61	5	6	5	6	6	5	10	11
4415	8476	1518	0	0	4.59643477604147	5.1042509585485	7.55224092442185	36	53	62	5	6	5	6	7	5	11	11
4101	6752	1630	0	0	3.97700816450725	4.52288349210333	6.70000029509951	36	53	61	5	6	5	6	7	5	10	11
4252	6543	1515	0	0	3.91725197605314	4.42543448804303	6.55650287305129	36	54	62	5	6	5	7	7	5	11	11
4245	8010	1604	0	0	4.42140972385546	4.95779657354499	7.33796972878566	36	52	62	5	6	5	6	6	5	11	11
4224	7218	1511	0	0	4.12691840712667	4.63307744248885	6.86015665511539	36	53	62	5	6	5	6	7	5	11	11
4305	6136	1566	0	0	3.81772777779478	4.34357785749116	6.43788768660173	36	54	62	5	6	5	7	7	5	11	11
4348	6207	1726	0	0	3.90637632136182	4.48540289474969	6.64923171024019	36	54	61	5	6	5	7	7	5	10	11
4144	7358	1579	0	0	4.17043464432675	4.69889250262944	6.95722895913601	36	53	61	5	6	5	6	7	5	10	11
4333	6159	1654	0	0	3.86258552002046	4.41771590141052	6.54850042767044	36	54	62	5	6	5	7	7	5	11	11
4203	6758	1713	0	0	4.03721062741079	4.61094496463216	6.83164675913157	36	53	61	5	6	5	6	7	5	10	11
4359	7222	1534	0	0	4.17678172392429	4.69096791854394	6.94678488478302	36	54	62	5	6	5	7	7	5	11	11
4320	6388	1758	0	0	3.96722590856131	4.55662114093172	6.75398226642698	36	53	61	5	6	5	6	7	5	10	11
4264	7379	1565	0	0	4.20911887203436	4.7331861500687	7.00834782804837	36	53	62	5	6	5	6	7	5	11	11
4290	8413	1745	0	0	4.61241770178378	5.19537600751784	7.68940185266398	36	52	61	5	6	5	6	6	5	10	11
4167	6590	1633	0	0	3.94535478698008	4.49218281920386	6.65629162819607	36	53	61	5	6	5	6	7	5	10	11
4337	7344	1638	0	0	4.24394848775283	4.79255752470132	7.09755046242181	36	53	62	5	6	5	6	7	5	11	11
4038	6489	1654	0	0	3.88022751582163	4.43416267289	6.56979924950872	36	53	61	5	6	5	6	7	5	10	11
4008	6372	1738	0	0	3.86063853608407	4.44242754667586	1.31665048854509	36	53	12	5	6	5	6	7	1	2	2
4309	6012	1657	0	0	3.80847258924661	4.36469117366258	6.47062175209957	36	54	62	5	6	5	7	7	5	11	11
4311	7479	1723	0	0	4.30782423770717	4.88443749613578	7.23367768635361	36	53	61	5	6	5	6	7	5	10	11
4253	8249	1585	0	0	4.49532606384189	5.02522869414069	7.43638668499692	36	52	62	5	6	5	6	6	5	11	11
4104	8977	1670	0	0	4.71477021160843	5.27188818376994	1.55958353464512	36	52	12	5	6	5	6	6	1	2	2
4038	6890	1732	0	0	4.03620907354286	4.61560149695679	1.36745295421994	36	52	12	5	6	5	6	6	1	2	2
4187	7510	1670	0	0	4.26279587257999	4.82143238918665	7.13903053945587	36	52	61	5	6	5	6	6	5	10	11
4054	6828	1568	0	0	3.96711506910712	4.49216986155503	6.65325344793869	36	53	61	5	6	5	6	7	5	10	11
4118	6809	1657	0	0	4.00957769538814	4.56440057734967	6.76152506140955	36	53	61	5	6	5	6	7	5	10	11
4457	7026	1541	0	0	4.14519280978004	4.66203942187329	6.90554914418025	36	54	62	5	6	5	7	7	5	11	11
4264	6346	1538	0	0	3.86432007178652	4.38047631273998	6.49107544346592	36	54	62	5	6	5	7	7	5	11	11
4441	6009	1513	0	0	3.80037201222856	4.30907580091189	6.38758107022657	36	54	62	5	6	5	7	7	5	11	11
4412	8061	1562	0	0	4.47495814609327	4.99774193308906	7.39721010067458	36	53	62	5	6	5	6	7	5	11	11
4185	8309	1730	0	0	4.54174464893812	5.1195419619702	1.51539568595672	36	52	12	5	6	5	6	6	1	2	2
4086	7982	1593	0	0	4.3603961096765	4.89279129679707	7.24094760019807	36	52	61	5	6	5	6	6	5	10	11
4267	8658	1686	0	0	4.66582756644802	5.22896871809855	7.73707960043527	36	52	61	5	6	5	6	6	5	10	11
4387	6227	1634	0	0	3.89449264542111	4.44303635068537	6.5857574973855	36	54	62	5	6	5	7	7	5	11	11
4355	7023	1686	0	0	4.16077429881715	4.72569711640037	7.00073882746093	36	53	61	5	6	5	6	7	5	10	11
4074	6610	1619	0	0	3.91900722355388	4.4612753710769	6.60920297095736	36	53	61	5	6	5	6	7	5	10	11
4294	7341	1730	0	0	4.26004567950367	4.83905098115013	7.1671213518962	36	53	61	5	6	5	6	7	5	10	11
4149	8414	1587	0	0	4.51808337218367	5.04826526770979	7.46912181191443	36	52	61	5	6	5	6	6	5	10	11
4299	6263	1713	0	0	3.90541079730074	4.4799444691234	6.6405406588839	36	54	61	5	6	5	7	7	5	10	11
4213	8972	1751	0	0	4.77281362337019	5.35706851763335	1.58511391342557	36	52	12	5	6	5	6	6	1	2	2
4098	6067	1604	0	0	3.74479043552356	4.28271416573703	6.34743190825553	36	54	61	5	6	5	7	7	5	10	11
4279	8299	1559	0	0	4.51094882796744	5.03220466191983	7.44627709272208	36	52	62	5	6	5	6	6	5	11	11
4018	7255	1544	0	0	4.08715957141847	4.60373890864932	6.81584276897868	36	53	61	5	6	5	6	7	5	10	11
4015	7924	1545	0	0	4.30422737920195	4.82054959777511	7.13339230583442	36	52	61	5	6	5	6	6	5	10	11
4360	6698	1541	0	0	4.00894964715898	4.52601660355294	6.70523236841935	36	54	62	5	6	5	7	7	5	11	11
4247	7113	1642	0	0	4.14276101735438	4.69265624239486	6.95038800567911	36	53	61	5	6	5	6	7	5	10	11
4467	8279	1693	0	0	4.60554307276685	5.17157066689682	7.65562138060984	36	52	61	5	6	5	6	6	5	10	11
4192	8021	1642	0	0	4.42134054281092	4.9702278072589	7.35648092211626	36	52	61	5	6	5	6	6	5	10	11
4289	8168	1685	0	0	4.51270985825263	5.07597710259966	7.51323377258528	36	52	61	5	6	5	6	6	5	10	11
4487	6550	1692	0	0	4.04912936418159	4.61680497834321	6.84253746919581	36	54	62	5	6	5	7	7	5	11	11
4046	8313	1536	0	0	4.43724509260125	4.95033551261971	7.32349334373365	36	52	61	5	6	5	6	6	5	10	11
4032	6353	1591	0	0	3.81348225257936	4.34661699017927	6.44022316646027	36	53	61	5	6	5	6	7	5	10	11
4162	7471	1503	0	0	4.18775454067922	4.69090820751854	6.9440899110256	36	53	62	5	6	5	6	7	5	11	11
4295	7411	1749	0	0	4.2893822464527	4.87466756200519	7.21973615951877	36	52	61	5	6	5	6	6	5	10	11
4173	7112	1502	0	0	4.07394647929819	4.57709920545499	6.77748683821945	36	53	62	5	6	5	6	7	5	11	11
4256	7840	1681	0	0	4.39472727209654	4.95691936911836	7.33842386954324	36	52	61	5	6	5	6	6	5	10	11
4136	7176	1511	0	0	4.08650971792678	4.59249723945996	6.79984070208458	36	53	62	5	6	5	6	7	5	11	11
4281	7038	1767	0	0	4.16974012084555	4.76132317942569	7.05385100236178	36	53	61	5	6	5	6	7	5	10	11
4189	8372	1620	0	0	4.52741700370833	5.06868271877096	7.500150086269	36	52	61	5	6	5	6	6	5	10	11
4020	6389	1546	0	0	3.80677268676025	4.32489673905384	6.40739301877269	36	53	61	5	6	5	6	7	5	10	11
4044	7495	1631	0	0	4.20166870362402	4.74697364743291	7.02775206273006	36	52	61	5	6	5	6	6	5	10	11
4392	6108	1545	0	0	3.82819116383811	4.34732854873277	6.4438008903311	36	54	62	5	6	5	7	7	5	11	11
4086	6796	1695	0	0	4.00812719133263	4.57550504573948	1.35564460680878	36	53	12	5	6	5	6	7	1	2	2
4457	7255	1500	0	0	4.20616446159886	4.70925731433425	6.97383207357593	36	54	62	5	6	5	7	7	5	11	11
4094	7520	1763	0	0	4.26828254374741	4.857486842104	1.43857857530118	36	52	12	5	6	5	6	6	1	2	2
4425	7471	1786	0	0	4.36051619518432	4.95839290146342	7.34436512432666	36	53	61	5	6	5	6	7	5	10	11
4199	6145	1657	0	0	3.81826925935735	4.37401949392398	6.48324610576941	36	54	61	5	6	5	7	7	5	10	11
4112	8537	1529	0	0	4.52777557298795	5.03844015087211	7.45304833633814	36	52	62	5	6	5	6	6	5	11	11
4458	8925	1758	0	0	4.83427247727797	5.42163129483803	8.02272904989029	36	52	61	5	6	5	6	6	5	10	11
4269	6479	1550	0	0	3.91300697410019	4.43302857401913	6.56833341731829	36	54	62	5	6	5	7	7	5	11	11
4354	8267	1743	0	0	4.58371921258641	5.16638622917778	7.64755248254036	36	52	61	5	6	5	6	6	5	10	11
4218	6038	1523	0	0	3.74524052661789	4.25661870388629	6.30877646829436	36	54	62	5	6	5	7	7	5	11	11
4379	7366	1561	0	0	4.23855422659479	4.7616292761713	7.05105671670708	36	54	62	5	6	5	7	7	5	11	11
4472	7177	1698	0	0	4.25033079443372	4.81940717298091	7.13943841011036	36	53	62	5	6	5	6	7	5	11	11
4044	6598	1633	0	0	3.91060406776276	4.45746743497975	6.60361482165519	36	53	61	5	6	5	6	7	5	10	11
4305	7052	1518	0	0	4.09984096911158	4.60875807371515	6.82550231941736	36	54	62	5	6	5	7	7	5	11	11
4231	6173	1690	0	0	3.8479095350111	4.41468198335925	6.54378663659031	36	54	61	5	6	5	7	7	5	10	11
4186	6483	1549	0	0	3.888815475625	4.40829635393296	6.53124259504506	36	54	62	5	6	5	7	7	5	11	11
4099	6083	1521	0	0	3.72309831351463	4.23347287782984	6.27367697559323	36	54	62	5	6	5	7	7	5	11	11
4129	7306	1636	0	0	4.16769770767854	4.71507692276046	6.98197407284448	36	52	61	5	6	5	6	6	5	10	11
4255	8166	1615	0	0	4.47882643918641	5.01876878507966	7.42758492538141	36	52	61	5	6	5	6	6	5	10	11
4274	6106	1685	0	0	3.8375456785018	4.40283655607972	6.52672366796612	36	54	61	5	6	5	7	7	5	10	11
4443	6682	1724	0	0	4.08900144964757	4.66713260228305	6.91650119175168	36	54	61	5	6	5	7	7	5	10	11
4308	6700	1532	0	0	3.99084228164131	4.50477183467	6.67342655825806	36	54	62	5	6	5	7	7	5	11	11
4089	6016	1754	0	0	3.77468163331188	4.36239073893459	1.293394529224	36	53	12	5	6	5	6	7	1	2	2
4350	8531	1655	0	0	4.63947223465977	5.19262439921623	7.68399386309396	36	52	61	5	6	5	6	6	5	10	11
4100	6794	1686	0	0	4.00875869314484	4.5731968232683	6.774806812727	36	53	61	5	6	5	6	7	5	10	11
4482	7696	1784	0	0	4.45034078113316	5.04744639655705	7.47539522453328	36	53	61	5	6	5	6	7	5	10	11
4203	7591	1748	0	0	4.31959746719762	4.90407297399621	1.45237627983349	36	52	12	5	6	5	6	6	1	2	2
4134	8047	1629	0	0	4.40795595902096	4.95236874948772	7.3294489056033	36	52	61	5	6	5	6	6	5	10	11
4323	8925	1703	0	0	4.77522503343204	5.34387464502592	7.90627521266774	36	52	61	5	6	5	6	6	5	10	11
4228	6849	1771	0	0	4.09346054457362	4.68637711733815	1.38871101113335	36	53	12	5	6	5	6	7	1	2	2
4016	7080	1763	0	0	4.10165927919858	4.69089160335835	1.38960641795885	36	52	12	5	6	5	6	6	1	2	2
4488	6624	1628	0	0	4.05235884500077	4.59875087958922	6.81483448902915	36	54	62	5	6	5	7	7	5	11	11
4066	6085	1767	0	0	3.79443180494256	4.38674357674824	1.30042608287326	36	53	12	5	6	5	6	7	1	2	2
4249	7815	1683	0	0	4.38516721178025	4.94803757076101	7.32537702787289	36	52	61	5	6	5	6	6	5	10	11
4269	6603	1544	0	0	3.95140295374207	4.46925493697651	6.62134169701892	36	54	62	5	6	5	7	7	5	11	11
4474	8669	1691	0	0	4.73384990211428	5.29912380173202	7.84201770861576	36	52	61	5	6	5	6	6	5	10	11
4435	6689	1719	0	0	4.0872515242858	4.66371735918442	6.91133321261285	36	54	61	5	6	5	7	7	5	10	11
4373	7648	1548	0	0	4.32419200251006	4.8431227771518	7.1694471794082	36	53	62	5	6	5	6	7	5	11	11
4468	7021	1578	0	0	4.15902582112267	4.68833500973629	6.9449356519217	36	54	62	5	6	5	7	7	5	11	11
4340	6814	1692	0	0	4.09019002125699	4.6572660984254	6.90046219568327	36	53	61	5	6	5	6	7	5	10	11
4306	8864	1689	0	0	4.74562819695318	5.30968911425155	7.85575981822971	36	52	61	5	6	5	6	6	5	10	11
4488	8874	1789	0	0	4.83700222169156	5.43469814159416	8.04282079267629	36	52	61	5	6	5	6	6	5	10	11
4369	6002	1511	0	0	3.77549143346805	4.28332752534527	6.34913600421539	36	54	62	5	6	5	7	7	5	11	11
4361	8927	1597	0	0	4.75261452996521	5.28616436139393	7.81982418528482	36	52	62	5	6	5	6	6	5	11	11
4247	6073	1713	0	0	3.82783696946983	4.40241757751661	6.52638235561346	36	54	61	5	6	5	7	7	5	10	11
4040	6266	1737	0	0	3.83554007886236	4.41724414620865	1.30932880965053	36	53	12	5	6	5	6	7	1	2	2
4214	8286	1761	0	0	4.55332905727888	5.14154916117793	1.52202806494994	36	52	12	5	6	5	6	6	1	2	2
4117	6088	1608	0	0	3.75875032112396	4.29807873677712	6.37021661071949	36	54	61	5	6	5	7	7	5	10	11
4109	6593	1680	0	0	3.94415606052258	4.5068325721969	6.67751233622306	36	53	61	5	6	5	6	7	5	10	11
4429	7322	1706	0	0	4.28698052687021	4.8584128650365	7.19633549473385	36	53	61	5	6	5	6	7	5	10	11
4382	8089	1677	0	0	4.51270844854337	5.07367122355427	7.51061549326594	36	52	61	5	6	5	6	6	5	10	11
4186	6123	1724	0	0	3.8290982505643	4.40708457894806	6.53285134926258	36	53	61	5	6	5	6	7	5	10	11
4101	7572	1761	0	0	4.28675170838468	4.87530892757707	1.4437997734201	36	52	12	5	6	5	6	6	1	2	2
4165	9000	1538	0	0	4.69748872253681	5.21089255164153	7.70619467712376	36	52	62	5	6	5	6	6	5	11	11
4008	6880	1724	0	0	4.02120841241558	4.59785026584118	1.36215858978422	36	52	12	5	6	5	6	6	1	2	2
4237	7292	1569	0	0	4.17396523408281	4.69943636818153	6.95872624277255	36	53	62	5	6	5	6	7	5	11	11
4023	8151	1751	0	0	4.44806226734939	5.03251372479937	1.48966513341402	36	52	12	5	6	5	6	6	1	2	2
4086	6118	1618	0	0	3.76240901706483	4.3048459843271	6.38002987271678	36	54	61	5	6	5	7	7	5	10	11
4213	8157	1586	0	0	4.45359583797477	4.98378716371819	7.37529765105231	36	52	62	5	6	5	6	6	5	11	11
4250	8314	1662	0	0	4.54088858684281	5.09630620032156	7.54212442013849	36	52	61	5	6	5	6	6	5	10	11
4059	6636	1738	0	0	3.96198918626753	4.54368159087095	1.34643052240183	36	52	12	5	6	5	6	6	1	2	2
4338	8372	1576	0	0	4.55820593840539	5.08521190839615	7.52487954720946	36	52	62	5	6	5	6	6	5	11	11
4329	6074	1528	0	0	3.79234502978027	4.30567600415651	6.38183908354847	36	54	62	5	6	5	7	7	5	11	11
4301	6921	1733	0	0	4.12656517345631	4.70700612964125	6.97374141600669	36	53	61	5	6	5	6	7	5	10	11
4368	6283	1757	0	0	3.94729997392153	4.5365728379623	6.72502958256449	36	54	61	5	6	5	7	7	5	10	11
4003	7995	1626	0	0	4.3502747938806	4.89339642251083	7.24165547603972	36	52	61	5	6	5	6	6	5	10	11
4235	7289	1555	0	0	4.1677712664125	4.68855586074714	6.94247543977773	36	53	62	5	6	5	6	7	5	11	11
4237	6323	1585	0	0	3.86405690125265	4.3958169086926	6.5141791057294	36	54	62	5	6	5	7	7	5	11	11
4033	8317	1680	0	0	4.48182957985442	5.04266458489853	1.49235709144115	36	52	12	5	6	5	6	6	1	2	2
4112	6837	1709	0	0	4.03393244288773	4.60594290986014	1.36466927544651	36	53	12	5	6	5	6	7	1	2	2
4318	8561	1675	0	0	4.64609640813688	5.2057820241521	7.70342153243059	36	52	61	5	6	5	6	6	5	10	11
4468	6556	1617	0	0	4.02058073610779	4.56338194928837	6.76259876570827	36	54	62	5	6	5	7	7	5	11	11
4266	8390	1612	0	0	4.55400177698824	5.09278009626606	7.53603551189992	36	52	61	5	6	5	6	6	5	10	11
4493	7261	1536	0	0	4.23086325090524	4.74603709304652	7.02881687668344	36	54	62	5	6	5	7	7	5	11	11
4307	7671	1731	0	0	4.37170517470056	4.95079765934643	7.3310088467985	36	52	61	5	6	5	6	6	5	10	11
4090	6991	1606	0	0	4.04354094941828	4.58162930727321	6.78479017105704	36	53	61	5	6	5	6	7	5	10	11
4482	7883	1621	0	0	4.45767332605907	5.00046287696162	7.40318684332763	36	53	62	5	6	5	6	7	5	11	11
4055	7185	1581	0	0	4.08784126761136	4.61693526306184	6.83629533570357	36	53	61	5	6	5	6	7	5	10	11
4105	6879	1706	0	0	4.0444807267003	4.61543380176973	1.3674169451783	36	53	12	5	6	5	6	7	1	2	2
4070	8302	1539	0	0	4.44192987773004	4.95605723542808	7.3322271159344	36	52	61	5	6	5	6	6	5	10	11
4266	7334	1659	0	0	4.22597014845243	4.78138561838798	7.08093570018976	36	53	61	5	6	5	6	7	5	10	11
4072	7471	1532	0	0	4.16988453797014	4.68240682936998	6.93136017192768	36	53	62	5	6	5	6	7	5	11	11
4273	8291	1776	0	0	4.57776155181931	5.17111968082239	1.53087497012477	36	52	12	5	6	5	6	6	1	2	2
4010	7425	1790	0	0	4.22075433399377	4.81874735658268	1.42716585625963	36	52	12	5	6	5	6	6	1	2	2
4159	6127	1586	0	0	3.77694448441452	4.3090126190157	6.38620368922145	36	54	62	5	6	5	7	7	5	11	11
4395	6486	1663	0	0	3.99072172584319	4.54866260909441	6.74121090056716	36	54	62	5	6	5	7	7	5	11	11
4154	6861	1656	0	0	4.03715709735297	4.5917183446499	6.80187337863824	36	53	61	5	6	5	6	7	5	10	11
4338	6720	1581	0	0	4.0226069890342	4.5529315298763	6.74527130536471	36	54	62	5	6	5	7	7	5	11	11
4295	7293	1780	0	0	4.2611691177167	4.85683241622246	1.43883781525873	36	52	12	5	6	5	6	6	1	2	2
4320	6795	1566	0	0	4.03660758948189	4.56179481377609	6.75782735392226	36	54	62	5	6	5	7	7	5	11	11
4365	8201	1800	0	0	4.58431392830063	5.1859979468395	1.53550944401722	36	52	12	5	6	5	6	6	1	2	2
4249	7845	1726	0	0	4.40901268588109	4.98608195478489	7.38203971124161	36	52	61	5	6	5	6	6	5	10	11
4235	6984	1583	0	0	4.07777593420518	4.60815198022545	6.82524278357011	36	53	62	5	6	5	6	7	5	11	11
4492	8474	1626	0	0	4.6545997539571	5.19853821619478	7.69348527046353	36	53	62	5	6	5	6	7	5	11	11
4032	6915	1727	0	0	4.04089358105475	4.61942085312014	1.36828503325152	36	52	12	5	6	5	6	6	1	2	2
4074	6358	1770	0	0	3.88663442496852	4.47929825321244	1.32770403741706	36	53	12	5	6	5	6	7	1	2	2
4156	8942	1693	0	0	4.72673218713995	5.29164209135248	1.56558186347159	36	52	12	5	6	5	6	6	1	2	2
4297	6757	1594	0	0	4.02640479688271	4.56085979960146	6.75676073672972	36	54	62	5	6	5	7	7	5	11	11
4070	7366	1631	0	0	4.1676112272906	4.71311084172639	6.97839500220677	36	52	61	5	6	5	6	6	5	10	11
4454	7837	1620	0	0	4.43394704394948	4.97636676288179	7.36759102506206	36	53	62	5	6	5	6	7	5	11	11
4152	6481	1699	0	0	3.92703050608467	4.49623351336103	6.66274191658653	36	53	61	5	6	5	6	7	5	10	11
4035	6925	1522	0	0	3.97778439910916	4.48744876630716	6.64520492307077	36	53	62	5	6	5	6	7	5	11	11
4405	6100	1797	0	0	3.91220495897293	4.51510196381782	6.69462305369461	36	54	61	5	6	5	7	7	5	10	11
4413	8158	1579	0	0	4.51238498464764	5.04077048367479	7.46061448525591	36	53	62	5	6	5	6	7	5	11	11
4348	7761	1651	0	0	4.38716270981497	4.93969045053052	7.31345589696949	36	53	61	5	6	5	6	7	5	10	11
4416	6155	1779	0	0	3.92750816829537	4.5244101327336	6.70808537218298	36	54	61	5	6	5	7	7	5	10	11
4100	7529	1533	0	0	4.19760834123603	4.71052954715636	6.97285726204007	36	53	62	5	6	5	6	7	5	11	11
4248	7771	1607	0	0	4.34554977517737	4.88316526808448	7.22875011817207	36	53	62	5	6	5	6	7	5	11	11
4414	7018	1508	0	0	4.11859489901017	4.62444987138656	6.84934213977193	36	54	62	5	6	5	7	7	5	11	11
4206	7865	1670	0	0	4.38401725177608	4.94237063641544	7.31639763733342	36	52	61	5	6	5	6	6	5	10	11
4270	8713	1798	0	0	4.72133712930861	5.32158349290636	1.57503718238383	36	52	12	5	6	5	6	6	1	2	2
4418	6754	1662	0	0	4.08454361272358	4.6419527435858	6.87811994063097	36	54	62	5	6	5	7	7	5	11	11
4341	7849	1691	0	0	4.42673964456844	4.99244497993417	7.39152152361551	36	52	61	5	6	5	6	6	5	10	11
4052	7829	1742	0	0	4.34913924551015	4.93098146190739	1.45994616948461	36	52	12	5	6	5	6	6	1	2	2
4410	7829	1517	0	0	4.38409430135537	4.89211031609624	7.2415375267216	36	53	62	5	6	5	6	7	5	11	11
4139	8277	1661	0	0	4.49476057410465	5.0495619279885	7.47251679747727	36	52	61	5	6	5	6	6	5	10	11
4230	7916	1744	0	0	4.43219915235212	5.01513233277595	1.48495858038098	36	52	12	5	6	5	6	6	1	2	2
4371	7783	1628	0	0	4.39371459745193	4.93861822629593	7.31163838273233	36	53	62	5	6	5	6	7	5	11	11
4214	8940	1609	0	0	4.71617256667539	5.25333854390157	7.77050383343594	36	52	61	5	6	5	6	6	5	10	11
4461	8105	1775	0	0	4.57401062951433	5.16762950446556	7.65116303446558	36	52	61	5	6	5	6	6	5	10	11
4094	8547	1629	0	0	4.55846405939675	5.10233294075259	7.54864763779709	36	52	61	5	6	5	6	6	5	10	11
4160	6389	1704	0	0	3.90118381221269	4.47258995079889	6.62782539893896	36	53	61	5	6	5	6	7	5	10	11
4264	6156	1626	0	0	3.83144695162665	4.37712731451232	6.48781577627734	36	54	62	5	6	5	7	7	5	11	11
4077	8419	1727	0	0	4.54375200724293	5.1201615663418	1.51534674680885	36	52	12	5	6	5	6	6	1	2	2
4354	7331	1516	0	0	4.20479547138816	4.71286447291107	6.97843342146651	36	54	62	5	6	5	7	7	5	11	11
4014	7904	1612	0	0	4.31935853725756	4.85792606778432	7.18959356771998	36	52	61	5	6	5	6	6	5	10	11
4417	7425	1597	0	0	4.28112426665686	4.81621061479497	7.13212861286064	36	54	62	5	6	5	7	7	5	11	11
4362	8511	1771	0	0	4.67473992050817	5.26645413953593	7.79476844469996	36	52	61	5	6	5	6	6	5	10	11
4442	6606	1586	0	0	4.01874081981021	4.55106044607224	6.74370790746005	36	54	62	5	6	5	7	7	5	11	11
4163	8292	1706	0	0	4.52169667570001	5.09148348475863	1.50702634594075	36	52	12	5	6	5	6	6	1	2	2
4122	8753	1552	0	0	4.60864835736132	5.12684138092317	7.583071829937	36	52	61	5	6	5	6	6	5	10	11
4372	7109	1500	0	0	4.13284329816275	4.6358725491959	6.86549879612248	36	54	62	5	6	5	7	7	5	11	11
4091	8912	1533	0	0	4.6447450575757	5.15641756608489	7.62563608375409	36	52	61	5	6	5	6	6	5	10	11
4264	6553	1758	0	0	4.00386498587017	4.59290953226766	6.80670212875001	36	53	61	5	6	5	6	7	5	10	11
4073	6600	1669	0	0	3.9319011878416	4.49119667833873	6.65342156577692	36	53	61	5	6	5	6	7	5	10	11
4014	8256	1792	0	0	4.49295517314462	5.09089969521943	1.50692485852373	36	52	12	5	6	5	6	6	1	2	2
4282	8144	1597	0	0	4.47392462692965	5.00798012366619	7.41168384083932	36	52	62	5	6	5	6	6	5	11	11
4319	7835	1790	0	0	4.4479669640426	5.04650634092527	1.49450319490144	36	52	12	5	6	5	6	6	1	2	2
4023	6355	1619	0	0	3.82057754223003	4.36312351844403	6.46462461283263	36	53	61	5	6	5	6	7	5	10	11
4447	6602	1721	0	0	4.06321892708814	4.64045253720953	6.87737234064504	36	54	61	5	6	5	7	7	5	10	11
4183	8801	1555	0	0	4.64377507250233	5.16304761087484	7.63679735226644	36	52	62	5	6	5	6	6	5	11	11
4219	8475	1750	0	0	4.61269556751311	5.19709207039102	1.53826047314534	36	52	12	5	6	5	6	6	1	2	2
4041	8709	1508	0	0	4.55531650499934	5.05867696350775	7.48145226121494	36	52	61	5	6	5	6	6	5	10	11
4207	6863	1754	0	0	4.08598486284366	4.67317832968571	1.38473945619944	36	53	12	5	6	5	6	7	1	2	2
4130	8944	1671	0	0	4.71230657883159	5.26987052649721	7.79526856445624	36	52	61	5	6	5	6	6	5	10	11
4104	8465	1651	0	0	4.54198372800659	5.0932344718281	7.53594846155415	36	52	61	5	6	5	6	6	5	10	11
4371	8337	1700	0	0	4.59757291447555	5.1658589955982	7.6460000536085	36	52	61	5	6	5	6	6	5	10	11
4425	8011	1584	0	0	4.46988200957596	5.0001225965386	7.40131569972394	36	53	62	5	6	5	6	7	5	11	11
4088	6128	1677	0	0	3.7855674669393	4.34766240713285	6.44400622439186	36	53	61	5	6	5	6	7	5	10	11
4259	6773	1621	0	0	4.0289036707862	4.57220932922729	6.7736134774265	36	54	62	5	6	5	7	7	5	11	11
4255	6427	1668	0	0	3.930625132431	4.48991243314296	6.65386964202046	36	54	61	5	6	5	7	7	5	10	11
4319	6666	1564	0	0	3.993672945434	4.49388663207012	6.69404359679913	36	54	62	5	6	5	7	7	5	11	11
4390	6073	1777	0	0	3.89228124097807	4.48850724049845	6.65515002755234	36	54	61	5	6	5	7	7	5	10	11
4315	8470	1785	0	0	4.65173159955247	5.24803812086769	1.55352069062872	36	52	12	5	6	5	6	6	1	2	2
4470	8517	1786	0	0	4.71443039631507	5.31140231213315	7.86199920997004	36	52	61	5	6	5	6	6	5	10	11
4282	7943	1700	0	0	4.44232125065072	5.01077839268789	7.41796375435344	36	52	61	5	6	5	6	6	5	10	11
4348	7678	1772	0	0	4.39982670376004	4.99259010549003	7.39347891999667	36	52	61	5	6	5	6	6	5	10	11
4229	8467	1517	0	0	4.53662777398927	5.04363980173723	7.46156804929095	36	52	62	5	6	5	6	6	5	11	11
4429	8519	1621	0	0	4.64845686517898	5.19049103224895	7.68033197703395	36	52	62	5	6	5	6	6	5	11	11
4360	8734	1549	0	0	4.67379787651968	5.19154861791965	7.68019469686697	36	52	62	5	6	5	6	6	5	11	11
4422	7717	1793	0	0	4.44188996093482	5.04178988736343	7.46671412025663	36	52	61	5	6	5	6	6	5	10	11
4136	6710	1648	0	0	3.97988849026817	4.53188600334952	6.71386104348188	36	53	61	5	6	5	6	7	5	10	11
4373	8588	1649	0	0	4.6630309850124	5.21417248635342	7.71568129142944	36	52	61	5	6	5	6	6	5	10	11
4410	6727	1598	0	0	4.05230287062526	4.58837962192307	6.79829339534417	36	54	62	5	6	5	7	7	5	11	11
4109	7896	1697	0	0	4.37352654801401	4.94053776004717	1.46266243730533	36	52	12	5	6	5	6	6	1	2	2
4343	7532	1658	0	0	4.3133949212798	4.86837262697615	7.20920179269103	36	53	61	5	6	5	6	7	5	10	11
4359	7939	1562	0	0	4.4191464947255	4.94194833754906	7.31494621762619	36	53	62	5	6	5	6	7	5	11	11
4148	8113	1675	0	0	4.44874421862889	5.00838762245388	7.41264182169803	36	52	61	5	6	5	6	6	5	10	11
4283	7594	1545	0	0	4.27831165227174	4.79561973623125	7.09955437990894	36	53	62	5	6	5	6	7	5	11	11
4315	6080	1764	0	0	3.86749655045812	4.45919623221827	6.61122486855296	36	54	61	5	6	5	7	7	5	10	11
4277	7910	1775	0	0	4.45467739610587	5.0479650061497	1.49481344599745	36	52	12	5	6	5	6	6	1	2	2
4114	7253	1691	0	0	4.1638952398381	4.72996891236131	7.00414344714413	36	52	61	5	6	5	6	6	5	10	11
4320	7983	1746	0	0	4.48205794931751	5.06587068743154	7.50001241315432	36	52	61	5	6	5	6	6	5	10	11
4234	6093	1527	0	0	3.78236426245562	4.28211837554796	6.34635867736467	36	54	62	5	6	5	7	7	5	11	11
4282	8981	1630	0	0	4.75702314620597	5.30131769567952	7.84190621445887	36	52	61	5	6	5	6	6	5	10	11
4101	8311	1760	0	0	4.52674093138191	5.11424826921208	1.51380365703677	36	52	12	5	6	5	6	6	1	2	2
4017	6746	1755	0	0	3.99055882914153	4.577677162908	1.35638586413636	36	52	12	5	6	5	6	6	1	2	2
4412	8446	1683	0	0	4.63991354302744	5.20262716864972	7.69989865380717	36	52	61	5	6	5	6	6	5	10	11
4241	6750	1680	0	0	4.03537162054884	4.59825846810346	6.8127642828906	36	53	61	5	6	5	6	7	5	10	11
4212	8279	1533	0	0	4.47558981090137	4.98811972620986	7.38045697500086	36	52	62	5	6	5	6	6	5	11	11
4240	7979	1689	0	0	4.43767926186755	5.00240150875976	7.40505978719211	36	52	61	5	6	5	6	6	5	10	11
4223	7474	1540	0	0	4.2193861383772	4.73495955300848	7.01002293582715	36	53	62	5	6	5	6	7	5	11	11
4493	6428	1800	0	0	4.04658050280713	4.6503850639492	6.89387859722449	36	54	61	5	6	5	7	7	5	10	11
4484	7718	1508	0	0	4.36750952125079	4.87282458480866	7.21383622852936	36	54	62	5	6	5	7	7	5	11	11
4146	7080	1618	0	0	4.09346067884892	4.63514510559364	6.8646488153615	36	53	61	5	6	5	6	7	5	10	11
4308	6321	1726	0	0	3.93129024328755	4.5100743106283	6.68502311906968	36	54	61	5	6	5	7	7	5	10	11
4313	6895	1631	0	0	4.08826610425355	4.63489764238345	6.86617346448248	36	54	62	5	6	5	7	7	5	11	11
4405	7183	1617	0	0	4.20533863462912	4.74731598601305	7.03150384216328	36	54	62	5	6	5	7	7	5	11	11
4078	6782	1780	0	0	4.02898410354852	4.62451822368538	1.37032923911989	36	52	12	5	6	5	6	6	1	2	2
4112	7664	1681	0	0	4.29370918028589	4.85566634092386	7.18869133411687	36	52	61	5	6	5	6	6	5	10	11
4417	8132	1795	0	0	4.57600801528905	5.17618224650968	7.66362430687512	36	52	61	5	6	5	6	6	5	10	11
4168	7128	1602	0	0	4.11052903446978	4.64693620089337	6.88180615340075	36	53	61	5	6	5	6	7	5	10	11
4234	8815	1714	0	0	4.7160249746644	5.28821111050083	7.82412579631681	36	52	61	5	6	5	6	6	5	10	11
4460	7092	1780	0	0	4.24590252224261	4.84228931335372	7.17445633862677	36	53	61	5	6	5	6	7	5	10	11
4070	8941	1624	0	0	4.67766059424899	5.2194533431092	7.71978404139144	36	52	61	5	6	5	6	6	5	10	11
4154	8034	1751	0	0	4.44980517844364	5.03472548447474	1.49057238443675	36	52	12	5	6	5	6	6	1	2	2
4359	8610	1764	0	0	4.70375388196649	5.29307279475166	7.83358081631555	36	52	61	5	6	5	6	6	5	10	11
4247	7644	1513	0	0	4.27314990312208	4.77963205050874	7.07508012161841	36	53	62	5	6	5	6	7	5	11	11
4498	8945	1636	0	0	4.81279971727664	5.35971397766194	7.9297625423477	36	52	62	5	6	5	6	6	5	11	11
4064	6662	1503	0	0	3.89484094825695	4.39853954771384	6.51485802933281	36	54	62	5	6	5	7	7	5	11	11
4149	6935	1649	0	0	4.05732380016868	4.60943578681144	6.82769482257291	36	53	61	5	6	5	6	7	5	10	11
4072	8843	1775	0	0	4.69588866286325	5.28783824044403	1.56465969769241	36	52	12	5	6	5	6	6	1	2	2
4482	7276	1741	0	0	4.29965254553215	4.88292105489649	7.23345918540686	36	53	61	5	6	5	6	7	5	10	11
4374	6533	1585	0	0	3.97398797487549	4.50589785922742	6.67682618255001	36	54	62	5	6	5	7	7	5	11	11
4088	8083	1735	0	0	4.44044303595369	5.01985580852523	1.48601856936186	36	52	12	5	6	5	6	6	1	2	2
4465	7812	1682	0	0	4.44944965189974	5.01251379738136	7.4219432655419	36	53	62	5	6	5	6	7	5	11	11
4403	6454	1657	0	0	3.98078163702366	4.5367644841125	6.72376452518613	36	54	62	5	6	5	7	7	5	11	11
4478	8387	1620	0	0	4.62007749163194	5.16206845590084	7.63980379358147	36	53	62	5	6	5	6	7	5	11	11
4394	8724	1582	0	0	4.691721464102	5.22054038477839	7.72372245596806	36	52	62	5	6	5	6	6	5	11	11
4464	8250	1652	0	0	4.58176110251919	5.13443427170267	7.59988769373098	36	53	62	5	6	5	6	7	5	11	11
4251	6767	1757	0	0	4.06912075139727	4.65755446313807	6.90124954337946	36	53	61	5	6	5	6	7	5	10	11
4083	8386	1644	0	0	4.50765225427663	5.05661413596917	7.48194731821617	36	52	61	5	6	5	6	6	5	10	11
4422	8771	1552	0	0	4.70562885252342	5.22449433389353	7.72913500858621	36	52	62	5	6	5	6	6	5	11	11
4179	6538	1794	0	0	3.98496195981877	4.58570872942853	1.35920044010276	36	53	12	5	6	5	6	7	1	2	2
4430	6518	1654	0	0	4.0087735786165	4.56379127308516	6.76356457062734	36	54	62	5	6	5	7	7	5	11	11
4369	7010	1570	0	0	4.12266691918109	4.64907991706237	6.88626962100168	36	54	62	5	6	5	7	7	5	11	11
4224	8966	1612	0	0	4.72861075836038	5.26678087029733	7.79037339032444	36	52	61	5	6	5	6	6	5	10	11
4364	7044	1550	0	0	4.12566275199422	4.64534120745012	6.88031342482053	36	54	62	5	6	5	7	7	5	11	11
4103	6470	1509	0	0	3.84622011242487	4.35221403182809	6.44748350401328	36	54	62	5	6	5	7	7	5	11	11
4245	8370	1732	0	0	4.58053203217018	5.15911843653071	7.63556896083441	36	52	61	5	6	5	6	6	5	10	11
4329	8711	1691	0	0	4.70346307084774	5.26832907050634	7.79546927168502	36	52	61	5	6	5	6	6	5	10	11
4299	7746	1648	0	0	4.36640918188397	4.91782628749711	7.28088496827495	36	53	61	5	6	5	6	7	5	10	11
4195	8750	1750	0	0	4.69481892679171	5.27891318610274	1.56212015185875	36	52	12	5	6	5	6	6	1	2	2
4240	7305	1699	0	0	4.221782393058	4.7904224677582	7.09468746945762	36	53	61	5	6	5	6	7	5	10	11
4397	8219	1708	0	0	4.56968105061041	5.14087053874649	7.60981399409436	36	52	61	5	6	5	6	6	5	10	11
4319	7601	1554	0	0	4.29445965458634	4.81484798797996	7.12828617231078	36	53	62	5	6	5	6	7	5	11	11
4191	8224	1748	0	0	4.52184478466037	5.10570269222563	1.51142780373447	36	52	12	5	6	5	6	6	1	2	2
4114	6231	1711	0	0	3.83813286483011	4.41145386358201	6.53833243681908	36	53	61	5	6	5	6	7	5	10	11
4406	6341	1725	0	0	3.96723929701276	4.54598655762555	6.73859404809684	36	54	61	5	6	5	7	7	5	10	11
4396	6813	1738	0	0	4.12197577211188	4.70450926118029	6.97106122230711	36	53	61	5	6	5	6	7	5	10	11
4233	6313	1719	0	0	3.90359763422512	4.47987846970095	6.63995397519275	36	53	61	5	6	5	6	7	5	10	11
4280	6183	1574	0	0	3.82800927271195	4.35635432675064	6.45651833289581	36	54	62	5	6	5	7	7	5	11	11
4494	7851	1705	0	0	4.47851608116438	5.04927989663974	7.47657458870263	36	53	62	5	6	5	6	7	5	11	11
4313	7870	1795	0	0	4.45921117824239	5.05937771950933	1.4982860283041	36	52	12	5	6	5	6	6	1	2	2
4259	6814	1674	0	0	4.05966142580849	4.62055745858522	6.84549789360669	36	53	61	5	6	5	6	7	5	10	11
4017	7723	1630	0	0	4.26732120143687	4.81203322679362	7.1227810749672	36	52	61	5	6	5	6	6	5	10	11
4493	7461	1698	0	0	4.34909877139178	4.91794411426457	7.28400302409809	36	53	62	5	6	5	6	7	5	11	11
4427	6347	1733	0	0	3.97815446524569	4.55956846258396	6.75885150177737	36	54	61	5	6	5	7	7	5	10	11
4471	8032	1596	0	0	4.49455224588622	5.0289513591055	7.44428145433548	36	53	62	5	6	5	6	7	5	11	11
4078	7246	1712	0	0	4.15758852260995	4.73008978672141	1.4010070754264	36	52	12	5	6	5	6	6	1	2	2
4361	6934	1558	0	0	4.09159376758552	4.61407885827763	6.83472442661822	36	54	62	5	6	5	7	7	5	11	11
4447	7037	1683	0	0	4.19225859915971	4.75643327400907	7.04663699569097	36	54	62	5	6	5	7	7	5	11	11
4241	8275	1655	0	0	4.52310811526715	5.07618803162771	7.51242882606079	36	52	61	5	6	5	6	6	5	10	11
4184	8659	1641	0	0	4.62615738491993	5.17414346513408	7.65497543992342	36	52	61	5	6	5	6	6	5	10	11
4253	6409	1586	0	0	3.89721265940325	4.42922717098822	6.56331738539129	36	54	62	5	6	5	7	7	5	11	11
4063	6153	1787	0	0	3.822174059442	4.4042483807359	1.31053380290462	36	52	12	5	6	5	6	6	1	2	2
4025	7738	1732	0	0	4.30809730943038	4.88665014880363	1.44686030663901	36	52	12	5	6	5	6	6	1	2	2
4268	8727	1729	0	0	4.70266396539039	5.27999783857223	7.81275778412683	36	52	61	5	6	5	6	6	5	10	11
4487	8410	1511	0	0	4.59449126338929	5.10016088094465	7.54680377072057	36	53	62	5	6	5	6	7	5	11	11
4359	6434	1723	0	0	3.98251585865878	4.5603393759247	6.75915633978058	36	54	61	5	6	5	7	7	5	10	11
4284	8534	1706	0	0	4.63710638157221	5.20702841089907	7.70557430863355	36	52	61	5	6	5	6	6	5	10	11
4485	6320	1503	0	0	3.91157392318226	4.41674204187024	6.54568141657654	36	54	62	5	6	5	7	7	5	11	11
4373	7576	1632	0	0	4.32835434232919	4.87471858002013	7.21832162354713	36	53	62	5	6	5	6	7	5	11	11
4045	7324	1607	0	0	4.13848057515846	4.6759833237818	6.92327815912286	36	52	61	5	6	5	6	6	5	10	11
4456	6712	1731	0	0	4.10505440737745	4.68555481550471	6.94376344743373	36	54	61	5	6	5	7	7	5	10	11
4398	7872	1568	0	0	4.41119366519658	4.93612648233047	7.3069663985021	36	53	62	5	6	5	6	7	5	11	11
4246	7342	1729	0	0	4.24546200585869	4.82402183520371	7.14462299199776	36	52	61	5	6	5	6	6	5	10	11
4024	7145	1752	0	0	4.12147539473525	4.70724299627673	1.3943612043479	36	52	12	5	6	5	6	6	1	2	2
4407	7537	1760	0	0	4.3679589731636	4.95704410314402	7.34169674491739	36	53	61	5	6	5	6	7	5	10	11
4407	7908	1514	0	0	4.40791393807459	4.9148614861004	7.27477053709219	36	53	62	5	6	5	6	7	5	11	11
4383	8409	1508	0	0	4.56163611105137	5.06603785467084	7.49570987320923	36	53	62	5	6	5	6	7	5	11	11
4311	8254	1629	0	0	4.52905556727589	5.07374114872825	7.50899024284327	36	52	61	5	6	5	6	6	5	10	11
4401	6491	1580	0	0	3.96687052049717	4.49721535832806	6.66427006434858	36	54	62	5	6	5	7	7	5	11	11
4335	6488	1755	0	0	4.00330602566493	4.5916409275293	6.8053206537483	36	53	61	5	6	5	6	7	5	10	11
4042	8838	1580	0	0	4.62120889234099	5.1483843564992	7.61444482123399	36	52	61	5	6	5	6	6	5	10	11
4444	6700	1533	0	0	4.03254995631217	4.52303913239657	6.73695022473308	36	54	62	5	6	5	7	7	5	11	11
4213	8122	1562	0	0	4.43431393990082	4.95656140297757	7.33491349114619	36	52	62	5	6	5	6	6	5	11	11
4225	8237	1614	0	0	4.49245660956497	5.0319574291373	7.44649143947858	36	52	61	5	6	5	6	6	5	10	11
4267	6360	1655	0	0	3.90819590297296	4.46322504835884	6.61460161357638	36	54	61	5	6	5	7	7	5	10	11
4427	6400	1779	0	0	4.0105458090587	4.60721086495169	6.82955534660924	36	54	61	5	6	5	7	7	5	10	11
4240	6380	1568	0	0	3.87790900874518	4.40396278496328	6.5257775621686	36	54	62	5	6	5	7	7	5	11	11
4462	6845	1730	0	0	4.14975442855057	4.72372635909554	6.99699469057316	36	54	61	5	6	5	7	7	5	10	11
4294	6929	1796	0	0	4.14767296077848	4.74898118662307	1.40729043836476	36	53	12	5	6	5	6	7	1	2	2
4487	8673	1766	0	0	4.76375146444012	5.35398840537993	7.92407159959439	36	52	61	5	6	5	6	6	5	10	11
4250	7713	1689	0	0	4.35426409550382	4.91922228695807	7.2833058702446	36	52	61	5	6	5	6	6	5	10	11
4425	6036	1667	0	0	3.85479758240394	4.41462812984445	6.54508630386448	36	54	62	5	6	5	7	7	5	11	11
4021	6582	1584	0	0	3.88237319459879	4.41294662184896	6.53715861256648	36	53	61	5	6	5	6	7	5	10	11
4459	8297	1778	0	0	4.63684599126536	5.23131573790122	7.74443152327356	36	52	61	5	6	5	6	6	5	10	11
4430	7266	1738	0	0	4.27963581495239	4.86176421043107	7.20194080321593	36	53	61	5	6	5	6	7	5	10	11
4469	8831	1778	0	0	4.81357049652584	5.40758572737712	8.00270419445427	36	52	61	5	6	5	6	6	5	10	11
4055	8157	1675	0	0	4.43482379359202	4.9941757922148	1.47817769315788	36	52	12	5	6	5	6	6	1	2	2
4159	8804	1688	0	0	4.68108532121113	5.24444461011639	7.75871622113028	36	52	61	5	6	5	6	6	5	10	11
4174	8166	1553	0	0	4.43384588961726	4.95296156405009	7.32904470503121	36	52	62	5	6	5	6	6	5	11	11
4344	7785	1674	0	0	4.40132086690919	4.96147751880786	7.34582748264565	36	53	61	5	6	5	6	7	5	10	11
4251	6393	1756	0	0	3.94722152777279	4.53571374939033	6.72265558096038	36	53	61	5	6	5	6	7	5	10	11
4015	6930	1705	0	0	4.03340960066049	4.60374047353214	1.36382302750433	36	52	12	5	6	5	6	6	1	2	2
4033	8251	1581	0	0	4.42787522654598	4.95591318364064	7.33257772919976	36	52	61	5	6	5	6	6	5	10	11
4006	8750	1623	0	0	4.59576047357752	5.13724750838418	7.59876606041735	36	52	61	5	6	5	6	6	5	10	11
4187	7019	1539	0	0	4.06017828156952	4.57577086237974	6.77645188301907	36	53	62	5	6	5	6	7	5	11	11
4013	8453	1777	0	0	4.55177357392577	5.14458427807665	1.52258891936872	36	52	12	5	6	5	6	6	1	2	2
4453	6308	1512	0	0	3.90089852533447	4.40899607964877	6.53413716320694	36	54	62	5	6	5	7	7	5	11	11
4206	6293	1618	0	0	3.85570955984993	4.39837355462593	6.51835038520898	36	54	62	5	6	5	7	7	5	11	11
4262	8228	1767	0	0	4.55098558997457	5.14137379747184	1.52210103643913	36	52	12	5	6	5	6	6	1	2	2
4314	6437	1582	0	0	3.92354904853806	4.45440181298866	6.60073611437767	36	54	62	5	6	5	7	7	5	11	11
4334	6788	1539	0	0	4.02968388745565	4.54581051851617	6.73424568393436	36	54	62	5	6	5	7	7	5	11	11
4464	7962	1724	0	0	4.5117202142708	5.08856600006406	7.53424915351606	36	53	61	5	6	5	6	7	5	10	11
4107	7391	1628	0	0	4.18599473404308	4.73056353956386	7.00427421091709	36	52	61	5	6	5	6	6	5	10	11
4133	6471	1764	0	0	3.93936854312123	4.53009201047413	1.34268786810615	36	53	12	5	6	5	6	7	1	2	2
4096	8168	1758	0	0	4.47807122786588	5.06508042060215	1.49938406845371	36	52	12	5	6	5	6	6	1	2	2
4348	7393	1763	0	0	4.30418440092792	4.89423650939474	7.24918159014379	36	53	61	5	6	5	6	7	5	10	11
4318	6128	1772	0	0	3.88660189731991	4.48086562572061	6.64309450642121	36	54	61	5	6	5	7	7	5	10	11
4498	7841	1703	0	0	4.47576193670822	5.04577862740815	7.47158395336309	36	53	62	5	6	5	6	7	5	11	11
4114	6315	1675	0	0	3.85364153433933	4.4149248564751	6.54278778646679	36	53	61	5	6	5	6	7	5	10	11
4002	6160	1553	0	0	3.72912153490508	4.22482784452388	6.2971911682184	36	54	61	5	6	5	7	7	5	10	11
4452	8774	1732	0	0	4.77479462160524	5.35356053374623	7.92241912615689	36	52	61	5	6	5	6	6	5	10	11
4452	8156	1747	0	0	4.57869712701353	5.16299371462895	7.6436678111439	36	52	61	5	6	5	6	6	5	10	11
4246	8463	1566	0	0	4.55663783150089	5.08003421426643	7.51612726768569	36	52	62	5	6	5	6	6	5	11	11
4036	7163	1540	0	0	4.06139530045603	4.57680533029313	6.77649638089194	36	53	61	5	6	5	6	7	5	10	11
4057	6603	1541	0	0	3.88599931776438	4.40232884979113	6.52105928276752	36	53	62	5	6	5	6	7	5	11	11
4421	8070	1528	0	0	4.46947387163876	4.98099046361443	7.37211426128047	36	53	62	5	6	5	6	7	5	11	11
4402	8672	1663	0	0	4.70378126372197	5.25959454547311	7.78279866808203	36	52	61	5	6	5	6	6	5	10	11
4403	7997	1554	0	0	4.4487794998578	4.96899935650994	7.35486755891836	36	53	62	5	6	5	6	7	5	11	11
4351	7692	1764	0	0	4.40273559671266	4.99287902895707	7.39375877253622	36	52	61	5	6	5	6	6	5	10	11
4294	7639	1715	0	0	4.35203219142574	4.92576671184179	7.29387835603901	36	52	61	5	6	5	6	6	5	10	11
4049	7006	1636	0	0	4.04580350954104	4.59382761751584	6.80272349823867	36	52	61	5	6	5	6	6	5	10	11
4368	7593	1569	0	0	4.31171091970694	4.83765218453839	7.16183202160999	36	53	62	5	6	5	6	7	5	11	11
4089	7142	1601	0	0	4.09066444208728	4.62646549459959	6.85106311726423	36	53	61	5	6	5	6	7	5	10	11
4073	7010	1541	0	0	4.02316511289182	4.53914471566294	6.72171176814471	36	53	62	5	6	5	6	7	5	11	11
4428	7986	1746	0	0	4.51584767904049	5.09994634527228	7.55100055150877	36	52	61	5	6	5	6	6	5	10	11
4125	7541	1542	0	0	4.21206359440035	4.72802497718532	6.99892873102215	36	53	62	5	6	5	6	7	5	11	11
4264	7749	1581	0	0	4.3347857561598	4.86388871950478	7.20008181155332	36	53	62	5	6	5	6	7	5	11	11
4178	7156	1678	0	0	4.14757446274243	4.70919342379606	6.97468466660216	36	53	61	5	6	5	6	7	5	10	11
4025	7740	1594	0	0	4.26349933676993	4.79625452020304	7.09895400831869	36	52	61	5	6	5	6	6	5	10	11
4261	8409	1799	0	0	4.62004205014534	5.2208390797284	1.54551053606436	36	52	12	5	6	5	6	6	1	2	2
4007	6281	1731	0	0	3.82841438587742	4.40801308891816	1.30653888788753	36	53	12	5	6	5	6	7	1	2	2
4182	6400	1546	0	0	3.85960280802433	4.37816340764829	6.4869963142661	36	54	62	5	6	5	7	7	5	11	11
4129	8324	1753	0	0	4.53717799127158	5.12246883501285	1.51623757976786	36	52	12	5	6	5	6	6	1	2	2
4372	7441	1618	0	0	4.27952596207071	4.8214480848639	7.13982596181382	36	53	62	5	6	5	6	7	5	11	11
4326	8285	1523	0	0	4.50884208321266	5.01824892829613	7.42551818762101	36	53	62	5	6	5	6	7	5	11	11
4118	7169	1522	0	0	4.08235503925539	4.59198779697685	6.79917454769329	36	53	62	5	6	5	6	7	5	11	11
4316	7216	1522	0	0	4.15783240951083	4.66791579884301	6.91234177192191	36	54	62	5	6	5	7	7	5	11	11
4492	8827	1737	0	0	4.80586820436614	5.3863964315459	7.97096949785313	36	52	61	5	6	5	6	6	5	10	11
4426	7514	1552	0	0	4.29799707457772	4.81805079164681	7.13398463027066	36	54	62	5	6	5	7	7	5	11	11
4011	8529	1574	0	0	4.50930403393043	5.03467354312156	7.44750387975707	36	52	61	5	6	5	6	6	5	10	11
4359	6010	1666	0	0	3.82595650041519	4.3853135746143	6.50148301364792	36	54	62	5	6	5	7	7	5	11	11
4266	6447	1688	0	0	3.94701038716129	4.51290141938236	6.68804601107476	36	54	61	5	6	5	7	7	5	10	11
4196	6991	1681	0	0	4.10037542277361	4.6631827412743	6.90751457035717	36	53	61	5	6	5	6	7	5	10	11
4393	7629	1593	0	0	4.33888361723866	4.87284821691757	7.21413728323075	36	53	62	5	6	5	6	7	5	11	11
4010	6618	1700	0	0	3.92875430804823	4.49769573228836	1.3327098578406	36	52	12	5	6	5	6	6	1	2	2
4065	7805	1683	0	0	4.32596919214684	4.88834734288075	1.44723088535657	36	52	12	5	6	5	6	6	1	2	2
4400	8307	1656	0	0	4.58221433103296	5.13604851778176	7.6016803634172	36	52	62	5	6	5	6	6	5	11	11
4343	8042	1679	0	0	4.48616328441727	5.04769077267338	7.47222395097838	36	52	61	5	6	5	6	6	5	10	11
4407	6753	1614	0	0	4.06514210093294	4.60673671173857	6.82511170634383	36	54	62	5	6	5	7	7	5	11	11
4425	6488	1704	0	0	4.01392855824385	4.58561643119468	6.79644046138021	36	54	62	5	6	5	7	7	5	11	11
4120	7935	1673	0	0	4.38168018846697	4.94072102572458	7.31318245290475	36	52	61	5	6	5	6	6	5	10	11
4368	6840	1589	0	0	4.07333233152763	4.60622315124652	6.82380140641578	36	54	62	5	6	5	7	7	5	11	11
4447	6884	1585	0	0	4.11031947480501	4.64206672728027	6.87704507852075	36	54	62	5	6	5	7	7	5	11	11
4277	6102	1686	0	0	3.83754780352962	4.40322402064539	6.52732505099766	36	54	61	5	6	5	7	7	5	10	11
4094	6688	1513	0	0	3.91569145632125	4.42274434893292	6.55080401792522	36	54	62	5	6	5	7	7	5	11	11
4462	8822	1674	0	0	4.77443286963109	5.33315169561179	7.89251215538975	36	52	62	5	6	5	6	6	5	11	11
4450	8213	1721	0	0	4.58807549354221	5.16367581510863	7.64408433919157	36	52	61	5	6	5	6	6	5	10	11
4249	6286	1622	0	0	3.86779621519919	4.41191179259745	6.53859319460164	36	54	62	5	6	5	7	7	5	11	11
4113	8451	1609	0	0	4.52642141234962	5.06375969051874	7.49191371740278	36	52	61	5	6	5	6	6	5	10	11
4027	8330	1507	0	0	4.42742482322843	4.93077477857489	7.2940610132371	36	52	62	5	6	5	6	6	5	11	11
4422	7082	1679	0	0	4.19794106382145	4.76062506424054	7.05245592426786	36	54	62	5	6	5	7	7	5	11	11
4425	8939	1600	0	0	4.77694353671375	5.31165087167888	7.85781325551529	36	52	62	5	6	5	6	6	5	11	11
4263	6654	1557	0	0	3.97047416074223	4.492607488418	6.65578036251251	36	54	62	5	6	5	7	7	5	11	11
4085	6823	1703	0	0	4.01918676064544	4.5891433369324	1.35967163255334	36	53	12	5	6	5	6	7	1	2	2
4110	7122	1565	0	0	4.07876593661013	4.60269010689867	6.81564515242003	36	53	62	5	6	5	6	7	5	11	11
4438	8581	1715	0	0	4.70218196577856	5.27541786250709	7.80746610753339	36	52	61	5	6	5	6	6	5	10	11
4339	6407	1682	0	0	3.95415816443541	4.51833825943643	6.69663726976734	36	54	61	5	6	5	7	7	5	10	11
4160	7544	1699	0	0	4.27516819465858	4.84333780398668	7.1714816633971	36	52	61	5	6	5	6	6	5	10	11
4433	7308	1701	0	0	4.28208478256812	4.85192242420226	7.18677866979286	36	53	61	5	6	5	6	7	5	10	11
4012	6978	1588	0	0	4.00972132166079	4.54117964333573	6.7250559554781	36	53	61	5	6	5	6	7	5	10	11
4044	7723	1534	0	0	4.24402287440305	4.75692646800538	7.04026027956599	36	52	61	5	6	5	6	6	5	10	11
