## Supplementary material for "A stoichiometric selection advantage of DNA genomes over RNA genomes": Table S2

nuc_rRNA	nuc_RP	nuc_pol	nuc_AARS	nuc_tRNA	minV_R	minV_H	minV_G	Ntotal_R	Ntotal_H	Ntotal_D	ribo_R	pol_R	ribo_H	pol1_H	pol2_H	ribo_D	pol1_D	pol2_D
4347	8824	1563	5832	3806	0	8.28861012077534	12.2648195177469	0	79	89	0	0	5	7	7	5	11	12
4316	8057	1796	5935	3622	7.55249282748037	8.13844222888266	12.0949297193433	61	79	88	5	6	5	6	6	5	10	10
4213	6857	1563	5587	3578	6.92749359491002	7.46107179092321	11.0532144019938	61	79	88	5	6	5	7	7	5	11	11
4028	6179	1635	5332	3801	0	7.20640358155895	10.7135859831092	0	80	89	0	0	5	7	7	5	10	10
4490	6425	1686	5444	3691	0	7.45412936717302	11.070520779343	0	79	88	0	0	5	6	6	5	10	10
4272	6066	1664	5679	3159	6.60448598029385	7.19145618288312	10.6568948609896	62	79	88	5	6	5	7	7	5	11	11
4182	8013	1529	5091	3152	6.99208571179946	7.46845050865565	11.1257863103639	61	80	89	5	6	5	7	7	5	10	11
4434	7557	1678	5686	3337	7.2097894819493	7.74717470321724	11.5521695812152	61	80	88	5	6	5	7	7	5	10	10
4242	8970	1620	5851	3637	7.74647571991173	8.26324155703879	12.2782440838805	61	78	90	5	6	5	6	6	5	11	11
4031	7631	1777	5959	3510	7.29518972256403	7.89813966074813	0	61	79	0	5	6	5	7	7	0	0	0
4148	7654	1742	5403	3342	7.09447825177767	7.65041905539426	11.3630826774555	61	78	89	5	6	5	6	6	5	11	11
4447	8537	1743	5078	3822	0	8.1040305950519	11.9911119042132	0	79	88	0	0	5	7	7	5	11	12
4258	6747	1564	5072	3771	6.79641002032929	7.32661749799772	10.860010452984	61	79	90	5	6	5	7	7	5	11	11
4046	8121	1598	5988	3453	7.39240954443681	7.91498477617822	11.7471917896779	61	79	89	5	6	5	6	6	5	11	11
4048	6544	1547	5841	3435	6.80971774927364	7.31880324919686	10.9099332224624	61	79	89	5	6	5	6	6	5	10	10
4394	8589	1591	5882	3934	0	8.31948568248597	12.2890490120936	0	79	90	0	0	5	7	7	5	11	11
4027	7598	1734	5787	3317	7.15448784215129	7.74203950185893	11.4635829743703	61	79	88	5	6	5	7	7	5	10	10
4236	6752	1606	5465	3849	6.95692961293002	7.47830154378897	11.1448576982471	61	79	89	5	6	5	6	6	5	10	10
4244	8245	1526	5787	3749	0	7.99508619398565	11.8877765231859	0	79	89	0	0	5	6	6	5	10	10
4153	6926	1754	5336	3222	6.80470030122904	7.40000279457177	10.9613562941773	61	79	88	5	6	5	7	7	5	10	10
4307	7195	1522	5780	3483	7.08634724772789	7.60610266938601	2.25812968874436	61	79	18	5	6	5	7	7	1	2	2
4219	8230	1759	5980	3080	7.41740338359313	7.98578625974804	11.867422303913	61	78	87	5	6	5	6	6	5	10	10
4452	7571	1693	5868	3186	7.24744899101824	7.8179787691777	11.5801906680711	61	79	88	5	6	5	7	7	5	11	11
4248	6068	1772	5740	3391	6.74317638090563	7.31533177283141	10.9102246683308	61	78	89	5	6	5	6	6	5	10	10
4472	7684	1739	5293	3718	0	7.87093244150527	0	0	79	0	0	0	5	7	7	0	0	0
4366	6482	1637	5555	3873	0	7.50696185174019	2.23088731727117	0	79	18	0	0	5	7	7	1	2	2
4013	8949	1650	5746	3734	7.67542662970629	8.23469404868759	12.1907360211067	61	79	89	5	6	5	7	7	5	10	10
4209	7550	1536	5142	3543	6.98724078648761	7.48398622845264	11.1202909149858	61	79	89	5	6	5	6	6	5	10	10
4298	6945	1543	5024	3757	6.84613153011859	7.34634960827179	0	61	81	0	5	6	5	7	7	0	0	0
4302	8956	1788	5493	3337	7.60783546720933	8.21231307570048	12.1449368246241	61	79	88	5	6	5	7	7	5	11	11
4416	6998	1632	5901	3207	7.04997873070534	7.59588251390489	2.25851820446515	61	79	18	5	6	5	6	6	1	2	2
4350	7156	1758	5536	3076	6.96141748126873	7.50628866483404	11.1904709941209	61	79	89	5	6	5	7	7	5	10	10
4397	7027	1779	5788	3450	7.13623903463912	7.74140429902374	11.4842105173606	61	79	89	5	6	5	7	7	5	10	10
4074	6046	1743	5494	3103	6.50629654558617	7.06882057228377	10.5143618404639	61	78	88	5	6	5	6	6	5	11	11
4334	6149	1722	5690	3435	6.77622968538479	7.35216151524157	10.933268117652	61	79	89	5	6	5	6	6	5	10	10
4105	7395	1524	5088	3854	6.97822181247238	7.49780753248926	0	61	79	0	5	6	5	7	7	0	0	0
4403	8878	1652	5453	3389	0	8.09095776778623	12.017533440717	0	78	89	0	0	5	6	6	5	11	11
4360	7640	1647	5268	3315	0	7.63010461262507	11.2899747087414	0	79	88	0	0	5	7	7	5	10	10
4226	8922	1587	5225	3953	7.60716556285726	8.11051817471703	0	61	80	0	5	6	5	7	7	0	0	0
4444	8226	1518	5103	3390	7.21332068288442	7.7045707465521	11.4352020166983	61	78	90	5	6	5	6	6	5	11	11
4466	7637	1696	5822	3935	0	8.06465669968381	11.9601046738773	0	79	90	0	0	5	7	7	5	11	11
4266	8703	1643	5398	3748	7.56045330344112	8.09031242505843	12.009042973336	61	79	89	5	6	5	6	6	5	11	12
4224	7473	1612	5469	3735	7.13418510969343	7.66727859748075	0	62	80	0	5	6	5	7	7	0	0	0
4014	7121	1604	5395	3544	6.89603378481489	7.41879231107838	11.0072212559781	61	79	88	5	6	5	6	6	5	10	10
4349	6580	1703	5245	3744	6.86352025357762	7.43992683997412	11.0418200240069	61	79	89	5	6	5	7	7	5	10	10
4399	8287	1638	5238	3016	7.18950970289115	7.7443130269148	11.4550447857332	61	79	88	5	6	5	7	7	5	11	11
4489	8324	1785	5250	3122	7.31321357215852	7.87536277853832	11.7113195558782	61	80	88	5	6	5	7	7	5	10	10
4491	8431	1652	5884	3017	7.47949430387164	8.01553792873685	11.8942388515746	61	79	88	5	6	5	6	6	5	10	10
4174	8169	1532	5241	3863	7.30613904224321	7.82741074459868	11.5957494430228	61	79	89	5	6	5	7	7	5	10	11
4295	6064	1718	5839	3381	6.7675387215905	7.33428018201404	10.9116023383006	61	79	89	5	6	5	6	6	5	10	10
4488	8658	1559	5076	3870	7.51757073904538	8.02107662385483	11.9068900072012	61	79	90	5	6	5	6	6	5	12	12
4250	7778	1595	5831	3617	7.34008222092354	0	11.6896986971597	61	0	89	5	6	0	0	0	5	10	11
4253	8647	1694	5818	3582	7.64157404068147	8.18667367152903	12.1672037636371	61	78	89	5	6	5	6	6	5	10	11
4038	6659	1728	5287	3810	6.83712750001964	7.42557701736871	10.9964632144405	61	79	89	5	6	5	7	7	5	11	12
4403	8248	1558	5594	3720	0	7.99414457679732	11.8770319443252	0	79	89	0	0	5	6	6	5	10	10
4069	7990	1632	5616	3281	7.19450554780023	7.72648277099494	11.4774442143873	61	79	88	5	6	5	6	7	5	10	10
4177	6678	1525	5611	3998	6.98133544961861	7.4971463255058	11.1512428949159	61	80	89	5	6	5	7	7	5	10	10
4268	8836	1600	5799	3560	0	8.18064993879402	12.157790138806	0	79	89	0	0	5	6	6	5	10	10
4133	7792	1529	5258	3137	6.96405978983694	7.44824528099953	11.0583707121037	61	79	88	5	6	5	6	6	5	11	11
4472	7729	1707	5056	3039	7.00041158720032	7.55344745448005	11.210401620811	61	79	89	5	6	5	6	6	5	10	11
4091	6334	1790	5504	3693	0	7.38845443158856	10.9926052242032	0	80	88	0	0	5	7	7	5	10	10
4278	6300	1714	5162	3091	6.52934894996821	7.08337346560692	10.5382603137388	61	78	89	5	6	5	6	6	5	10	10
4144	8008	1771	5387	3038	0	7.71934122833582	11.4187460246701	0	79	88	0	0	5	7	7	5	11	11
4040	6837	1781	5555	3811	7.00933850388912	7.60660554466347	11.2685917001199	61	79	89	5	6	5	7	7	5	11	11
4477	8524	1674	5566	3010	7.4070916256175	7.9585248516899	11.7667851834063	61	78	89	5	6	5	6	6	5	11	11
4395	7164	1639	5486	3025	6.90665912231589	7.44152228468677	11.0486425598838	61	79	88	5	6	5	6	6	5	11	11
4291	6264	1617	5749	3422	6.78943762005279	7.29689654450063	10.9037380673871	61	80	89	5	6	5	7	7	5	10	10
4068	7744	1671	5840	3807	7.35965972266315	7.91045474826667	11.7578456997574	61	79	89	5	6	5	6	6	5	10	10
4130	6029	1619	5576	3625	6.66198905622284	7.21557620895198	10.6955170407928	61	79	88	5	6	5	7	7	5	11	11
4338	7147	1741	5642	3689	7.16985102432601	7.76259256573302	11.5069062801279	61	79	89	5	6	5	7	7	5	10	10
4220	8779	1698	5836	3154	7.55186632186886	8.10679713267031	0	61	78	0	5	6	5	6	6	0	0	0
4377	8453	1634	5505	3843	7.57345074759368	8.09688854629607	12.0285213713367	61	78	89	5	6	5	6	6	5	11	12
4375	8723	1772	5681	3555	7.67670369815067	0	12.2490475404896	61	0	89	5	6	0	0	0	5	11	11
4415	8476	1518	5611	3389	7.45111560838624	7.93972830811365	11.797955787548	61	79	89	5	6	5	6	6	5	10	10
4101	6752	1630	5247	3142	6.63829861251668	7.16235826326884	10.6537677601211	61	78	89	5	6	5	6	6	5	10	10
4252	6543	1515	5135	3571	6.67647408218677	7.18962150185389	10.6688528877638	61	79	89	5	6	5	7	7	5	10	10
4245	8010	1604	5207	3813	7.27328548904685	7.78828048671502	0	61	79	0	5	6	5	6	6	0	0	0
4224	7218	1511	5252	3272	6.8290404886721	7.31247524696865	0	61	80	0	5	6	5	7	7	0	0	0
4305	6136	1566	5163	3099	0	6.95012385902536	10.3256090964284	0	79	89	0	0	5	6	6	5	10	10
4348	6207	1726	5909	3794	6.9809974392268	7.55488143212613	11.2507983727059	61	79	89	5	6	5	6	6	5	10	10
4144	7358	1579	5870	3095	0	7.5326469344127	11.194990396679	0	79	89	0	0	5	6	6	5	10	10
4333	6159	1654	5647	3027	6.6188817139993	7.16198040649129	0	61	79	0	5	6	5	6	6	0	0	0
4203	6758	1713	5134	3937	6.90309609696246	7.46125327199154	11.0828205690286	61	79	90	5	6	5	6	6	5	11	11
4359	7222	1534	5724	3553	7.12335987272739	7.64094565183292	2.26885447764074	61	79	18	5	6	5	7	7	1	2	2
4320	6388	1758	5433	3880	0	7.47330474301336	11.1425403929289	0	80	89	0	0	5	7	7	5	10	10
4264	7379	1565	5410	3566	7.05196839948451	7.57696703987098	11.2370841649572	61	80	89	5	6	5	7	7	5	10	10
4290	8413	1745	5568	3788	7.58554037379762	8.16669296118414	12.0873885603109	61	79	89	5	6	5	7	7	5	11	11
4167	6590	1633	5997	3259	0	7.42792490699813	0	0	79	0	0	0	5	6	6	0	0	0
4337	7344	1638	5301	3871	7.13497473429942	0	11.4042858009262	61	0	90	5	6	0	0	0	5	12	12
4038	6489	1654	5336	3912	6.80440807257666	7.34222391258601	10.9153859576045	61	79	89	5	6	5	6	6	5	10	10
4008	6372	1738	5014	3310	6.49720432807888	7.04454243581974	10.4947364363407	61	80	88	5	6	5	7	7	5	11	11
4309	6012	1657	5835	3284	6.70408649959548	0	10.8088647488557	61	0	88	5	6	0	0	0	5	9	9
4311	7479	1723	5147	3330	6.99977619947807	7.57834785483363	11.2155437954067	61	79	88	5	6	5	7	7	5	10	10
4253	8249	1585	5172	3914	7.36655670765269	7.90562163759251	11.698364775976	61	79	90	5	6	5	7	7	5	12	12
4104	8977	1670	5921	3419	7.68000304664575	8.24537685775321	12.2107979844962	61	79	88	5	6	5	7	7	5	10	10
4038	6890	1732	5309	3425	6.80383297847472	7.36657256276673	10.9499612341847	61	79	89	5	6	5	6	6	5	11	11
4187	7510	1670	5378	3054	6.94024580011989	7.47496623849628	0	61	78	0	5	6	5	6	6	0	0	0
4054	6828	1568	5377	3215	6.69291030515556	7.20795649666004	10.717241347995	61	79	89	5	6	5	6	6	5	10	10
4118	6809	1657	5525	3349	6.82424310183146	7.38806658139795	10.93659171081	61	79	88	5	6	5	7	7	5	10	10
4457	7026	1541	5385	3099	6.84771671710471	7.32637335443531	10.9027345358282	61	80	88	5	6	5	7	7	5	11	11
4264	6346	1538	5830	3476	6.81658144223333	7.32740533009618	10.8904633498627	61	79	89	5	6	5	6	6	5	11	11
4441	6009	1513	5697	3812	6.81097919579768	7.33149822188259	0	61	79	0	5	6	5	7	7	0	0	0
4412	8061	1562	5987	3912	7.61239044458104	8.12040166947675	2.41948146497518	61	78	18	5	6	5	6	6	1	2	2
4185	8309	1730	5848	3080	7.38021456257575	7.96564560328616	11.7996298688051	61	79	88	5	6	5	7	7	5	10	10
4086	7982	1593	5166	3676	7.13638134321009	7.65385829064635	11.3854947824602	61	80	88	5	6	5	7	7	5	10	10
4267	8658	1686	5090	3734	7.4617300968799	7.98420241783646	11.8707652592494	61	80	90	5	6	5	7	7	5	11	11
4387	6227	1634	5284	3045	6.53794672604387	7.0953718649752	10.5297108836321	61	79	89	5	6	5	7	7	5	10	10
4355	7023	1686	5315	3691	7.01067856220143	7.53299000449832	11.241044833801	61	79	88	5	6	5	7	7	5	10	10
4074	6610	1619	5760	3690	6.91380350247344	7.44828536634631	11.0847525471323	61	79	89	5	6	5	6	6	5	10	10
4294	7341	1730	5977	3544	7.28110127858454	7.84092051927894	11.6244941476139	61	79	89	5	6	5	6	6	5	11	11
4149	8414	1587	5243	3712	7.35118318963247	7.86876034983317	11.6837319771033	61	79	90	5	6	5	6	6	5	11	11
4299	6263	1713	5583	3653	0	7.41021186257106	10.9879162965261	0	79	88	0	0	5	7	7	5	11	11
4213	8972	1751	5347	3167	7.47453329575004	8.02020803757723	11.9268816728559	61	78	88	5	6	5	6	6	5	11	11
4098	6067	1604	5094	3613	0	7.04156091683538	10.4560818453206	0	80	89	0	0	5	7	7	5	10	10
4279	8299	1559	5961	3527	7.52166840173606	8.03760277676867	2.38936488805338	61	79	18	5	6	5	6	6	1	2	2
4018	7255	1544	5671	3331	6.94399759859866	7.46955063085176	0	61	79	0	5	6	5	7	7	0	0	0
4015	7924	1545	5337	3226	7.02047866234919	7.51664917992564	11.160060844817	61	78	88	5	6	5	6	6	5	10	10
4360	6698	1541	5606	3525	6.90295861773048	7.4112844382939	11.0284225320715	61	79	90	5	6	5	6	6	5	11	11
4247	7113	1642	5428	3309	0	7.44947567028929	11.0609278120343	0	79	89	0	0	5	6	6	5	11	11
4467	8279	1693	5537	3750	7.54572259954427	8.08904490640062	12.017937367318	61	78	88	5	6	5	6	6	5	10	10
4192	8021	1642	5230	3737	0	7.77302076121003	11.5693187037389	0	80	90	0	0	5	7	7	5	11	11
4289	8168	1685	5982	3558	7.53976491690184	8.11207042331495	12.0255747025442	61	79	89	5	6	5	7	7	5	10	10
4487	6550	1692	5212	3291	6.74238829754499	7.31716390412242	10.8504843127715	61	79	89	5	6	5	7	7	5	10	10
4046	8313	1536	5827	3716	0	7.98424243081754	11.840668848854	0	79	89	0	0	5	7	7	5	10	10
4032	6353	1591	5680	3177	8.6783279889674	7.14863861425407	2.13083158219777	83	79	18	7	7	5	6	6	1	2	2
4162	7471	1503	5893	3974	0	7.81369133143028	11.6217777797321	0	79	89	0	0	5	6	6	5	10	10
4295	7411	1749	5421	3454	7.10206676868702	7.66129721258621	11.3912287822768	61	78	88	5	6	5	6	6	5	11	11
4173	7112	1502	5423	3569	6.92635428701132	7.40072392693037	0	61	80	0	5	6	5	7	7	0	0	0
4256	7840	1681	5545	3996	7.4125327874601	7.94932631686593	11.8355157429403	61	80	88	5	6	5	7	7	5	10	10
4136	7176	1511	5486	3739	7.00671987908548	7.48914721209327	11.1708256708759	61	80	89	5	6	5	7	7	5	10	10
4281	7038	1767	5377	3184	0	7.46341430785571	11.0645909668219	0	79	88	0	0	5	6	6	5	10	10
4189	8372	1620	5970	3258	7.45959683348645	7.96504591002445	11.8364405645894	61	78	88	5	6	5	6	6	5	11	11
4020	6389	1546	5842	3910	0	7.4168851094507	11.0120702346544	0	80	89	0	0	5	7	7	5	11	11
4044	7495	1631	5479	3693	7.10594212232481	7.63339637071849	11.3431102257844	61	78	90	5	6	5	6	6	5	11	11
4392	6108	1545	5788	3975	6.90484655952732	7.438548812165	11.0818986270463	62	79	89	5	6	5	6	6	5	10	10
4086	6796	1695	5765	3018	6.80057910838652	7.37630880305439	10.938048756573	61	79	89	5	6	5	7	7	5	10	10
4457	7255	1500	5839	3303	0	7.61968793158409	2.26379805696416	0	80	18	0	0	5	7	7	1	2	2
4094	7520	1763	5189	3966	0	7.71488730491416	11.4861576085664	0	79	88	0	0	5	7	7	5	10	10
4425	7471	1786	5273	3727	0	7.81494924610254	11.5778081534984	0	79	89	0	0	5	7	7	5	11	11
4199	6145	1657	5200	3748	0	7.19246183547146	10.7043945208767	0	79	88	0	0	5	6	6	5	10	10
4112	8537	1529	5032	3253	7.15276524818402	7.67079875039852	11.3451011209204	61	79	88	5	6	5	7	7	5	10	10
4458	8925	1758	5272	3865	0	8.29968984611626	12.3035207518065	0	80	90	0	0	5	7	7	5	11	11
4269	6479	1550	5329	3822	0	7.31447693653458	10.8939573102715	0	79	89	0	0	5	6	6	5	10	10
4354	8267	1743	5423	3790	7.49910927037106	8.04706489438212	11.9764630637828	61	80	88	5	6	5	7	7	5	10	10
4218	6038	1523	5962	3106	6.6348447708879	7.14282490460573	10.6501312059865	61	79	89	5	6	5	6	6	5	9	9
4379	7366	1561	5659	3948	0	7.81192366019818	0	0	79	0	0	0	5	7	7	0	0	0
4472	7177	1698	5168	3280	6.92752677072524	7.50470175824865	11.1095507814753	61	79	89	5	6	5	7	7	5	11	12
4044	6598	1633	5348	3975	6.85776348072482	7.41529452519269	10.9912551021694	61	79	89	5	6	5	7	7	5	10	10
4305	7052	1518	5668	3547	7.02382825937767	7.5395686151851	11.158069311169	61	79	89	5	6	5	7	7	5	10	11
4231	6173	1690	5656	3303	6.69118669955161	7.26731975883409	2.15887163577464	61	79	18	5	6	5	7	7	1	2	2
4186	6483	1549	5465	3099	6.60776673521403	7.11495051052496	10.5750270318769	61	79	89	5	6	5	6	6	5	10	10
4099	6083	1521	5976	3004	6.57975983083789	7.10058233442228	10.5728806120357	61	79	88	5	6	5	6	6	5	9	9
4129	7306	1636	5164	3367	6.87027012295821	7.39834544814571	11.002587531085	61	79	88	5	6	5	6	6	5	10	10
4255	8166	1615	5093	3462	7.19314061842292	7.73128171586826	11.4452200604094	61	79	89	5	6	5	7	7	5	10	11
4274	6106	1685	5320	3009	6.48280789808582	7.04672116463859	0	61	80	0	5	6	5	7	7	0	0	0
4443	6682	1724	5670	3105	6.87656775581013	7.46305351004381	11.0717536231289	61	79	89	5	6	5	7	7	5	10	10
4308	6700	1532	5765	3899	0	7.55098339943666	11.2623540906664	0	79	89	0	0	5	6	6	5	10	10
4089	6016	1754	5012	3291	6.40469085392388	7.00120077158241	10.3692750912724	61	79	88	5	6	5	7	7	5	11	11
4350	8531	1655	5953	3884	0	0	12.3117171479816	0	0	88	0	0	0	0	0	5	11	11
4100	6794	1686	5722	3527	6.94176187961735	7.48894188282076	11.1507792726352	61	79	89	5	6	5	6	6	5	10	10
4482	7696	1784	5690	3568	7.38516333345688	7.95999559879283	0	61	78	0	5	6	5	6	6	0	0	0
4203	7591	1748	5250	3927	7.22049042774329	7.78116351948356	11.5700063681832	61	79	90	5	6	5	7	7	5	11	11
4134	8047	1629	5396	3437	7.20745096128069	7.70745227172871	11.4860917033669	61	79	90	5	6	5	7	7	5	11	11
4323	8925	1703	5075	3214	0	7.9782690530438	11.7674692936717	0	79	89	0	0	5	7	7	5	11	11
4228	6849	1771	5878	3637	7.11062382697795	7.71362282363302	11.4394252551585	61	79	88	5	6	5	7	7	5	10	10
4016	7080	1763	5101	3205	6.73464309926286	7.33215854866119	10.8300301879775	61	79	89	5	6	5	7	7	5	11	11
4488	6624	1628	5634	3706	7.02381966240835	7.53906080693351	2.24780634347413	61	79	18	5	6	5	6	6	1	2	2
4066	6085	1767	5678	3775	6.78843350312703	7.36465355157059	10.9700577348277	61	79	88	5	6	5	6	6	5	10	10
4249	7815	1683	5624	3408	7.25003201636766	7.76840172419461	11.5823518141786	61	79	89	5	6	5	7	7	5	10	11
4269	6603	1544	5303	3019	6.59320424550323	7.11914365024398	10.5430337025021	61	79	88	5	6	5	7	7	5	11	11
4474	8669	1691	5086	3129	7.33870937140793	7.86742080303687	11.70036477351	61	78	89	5	6	5	6	6	5	11	11
4435	6689	1719	5696	3877	0	7.70476178053154	11.4204569946481	0	79	89	0	0	5	7	7	5	11	11
4373	7648	1548	5641	3259	7.14041206555637	7.66475258705366	2.27723603702087	61	79	18	5	6	5	6	6	1	2	2
4468	7021	1578	5408	3748	7.05621034567361	7.56142601657151	2.25378324141772	61	80	18	5	6	5	7	7	1	2	2
4340	6814	1692	5344	3350	6.84587223660197	7.42183961190547	10.9890109887682	61	79	88	5	6	5	7	7	5	10	10
4306	8864	1689	5254	3906	7.64118854603494	8.21433069784972	12.1511564954262	61	79	89	5	6	5	7	7	5	11	11
4488	8874	1789	5431	3714	7.73190889757042	8.33820752578101	12.3317971168536	61	79	89	5	6	5	7	7	5	11	11
4369	6002	1511	5764	3881	0	7.34282891766709	10.9073539889015	0	79	89	0	0	5	6	6	5	11	11
4361	8927	1597	5549	3926	0	8.27287983686593	12.2726571395022	0	80	88	0	0	5	7	7	5	10	10
4247	6073	1713	5790	3452	0	7.34467598822745	0	0	79	0	0	0	5	7	7	0	0	0
4040	6266	1737	5509	3648	0	7.30507464749635	10.8699336870998	0	79	89	0	0	5	6	6	5	10	10
4214	8286	1761	5058	3046	7.12413672853581	7.68841168970465	11.4074362384852	61	78	87	5	6	5	6	6	5	10	10
4117	6088	1608	5794	3210	6.60429259486168	7.16377160206993	10.625749022345	62	78	88	5	6	5	6	6	5	10	10
4109	6593	1680	5597	3168	6.72732764857829	7.29874917362457	10.8294553293304	61	79	89	5	6	5	7	7	5	10	10
4429	7322	1706	5054	3961	7.13383294790968	7.6977153746988	11.4327911151677	61	79	90	5	6	5	7	7	5	11	11
4382	8089	1677	5923	3046	7.36502057761678	7.93368781101398	11.7614219278985	61	79	89	5	6	5	7	7	5	10	10
4186	6123	1724	5612	3039	6.57787708119121	7.14092690755191	0	61	79	0	5	6	5	6	6	0	0	0
4101	7572	1761	5531	3141	7.04047321067989	7.63694572265977	0	61	79	0	5	6	5	7	7	0	0	0
4165	9000	1538	5105	3765	7.50162834580058	8.0234204629685	11.866105542877	61	79	90	5	6	5	7	7	5	12	12
4008	6880	1724	5636	3955	7.05636766752889	7.61316433133609	11.335155776306	61	78	89	5	6	5	6	6	5	10	10
4237	7292	1569	5192	3616	0	7.49622433394437	11.0971081108767	0	79	89	0	0	5	7	7	5	10	10
4023	8151	1751	5832	3859	7.51807833134193	8.09589527677035	12.0172778175362	61	80	89	5	6	5	7	7	5	10	10
4086	6118	1618	5059	3144	6.3444271575663	6.89201613774552	10.2392350313914	62	79	88	5	6	5	6	6	5	11	11
4213	8157	1586	5463	3354	7.24963006021316	7.78792750740299	11.5278005513433	61	79	89	5	6	5	7	7	5	10	10
4250	8314	1662	5154	3583	7.30583817201599	7.82082172568891	11.6541079226841	61	79	89	5	6	5	7	7	5	11	11
4059	6636	1738	5296	3430	6.72683913711832	7.31761551252574	10.8347145537838	61	79	88	5	6	5	7	7	5	11	11
4338	8372	1576	5423	3930	0	8.02934232256098	11.9278075772259	0	80	90	0	0	5	7	7	5	11	11
4329	6074	1528	5999	3737	0	7.405756311159	11.0370531843146	0	79	89	0	0	5	7	7	5	9	9
4301	6921	1733	5941	3509	7.10341700546741	7.69140782859748	11.4280443387443	62	79	88	5	6	5	6	6	5	11	11
4368	6283	1757	5167	3909	0	7.41492846266983	10.9962557742748	0	79	89	0	0	5	7	7	5	10	11
4003	7995	1626	5599	3735	7.30690777723613	7.82957815401557	11.6447179332328	61	79	89	5	6	5	6	6	5	11	11
4235	7289	1555	5202	3307	6.86431577375478	7.3933548027686	10.9592138949115	61	79	88	5	6	5	7	7	5	11	11
4237	6323	1585	5667	3261	6.6980319935907	7.22490818532794	10.7287154204095	61	79	88	5	6	5	6	6	5	11	11
4033	8317	1680	5601	3270	7.29767093546352	7.86645981577047	11.644052445735	61	79	88	5	6	5	7	7	5	10	10
4112	6837	1709	5952	3269	6.96357117002993	7.51773071597342	11.1882174553823	61	78	89	5	6	5	6	6	5	10	10
4318	8561	1675	5204	3320	7.34915301145221	7.91474579667994	11.706866769168	61	79	88	5	6	5	7	7	5	11	11
4468	6556	1617	5962	3328	0	7.50880770030764	11.1920741793102	0	79	89	0	0	5	6	6	5	10	10
4266	8390	1612	5654	3668	0	8.02787512146748	0	0	79	0	0	0	5	6	6	0	0	0
4493	7261	1536	5920	3475	0	7.73693246035748	2.29811687441737	0	79	18	0	0	5	7	7	1	2	2
4307	7671	1731	5350	3821	7.28162811810061	7.83272526343109	11.6332634899129	61	79	89	5	6	5	6	6	5	11	11
4090	6991	1606	5809	3649	7.04184481529196	7.56368202924548	2.25492767393157	61	79	18	5	6	5	6	6	1	2	2
4482	7883	1621	5740	3418	7.36302191614852	7.88518571591938	11.7342042082247	61	79	89	5	6	5	6	6	5	10	10
4055	7185	1581	5557	3930	7.08936307754311	7.61958810834573	11.3036501699667	61	79	89	5	6	5	6	6	5	10	10
4105	6879	1706	5839	3777	7.09151369943026	7.67298180678348	11.3913344227999	61	79	89	5	6	5	7	7	5	10	10
4070	8302	1539	5490	3118	7.17522494167574	7.67425704446403	11.4013881289086	61	79	89	5	6	5	6	7	5	10	10
4266	7334	1659	5060	3555	6.95162248799875	7.48417259428507	11.1281045255654	61	80	89	5	6	5	7	7	5	10	11
4072	7471	1532	5054	3018	0	7.22739992014427	10.7213053392901	0	79	88	0	0	5	6	6	5	11	11
4273	8291	1776	5618	3104	7.34860192778407	7.93233708536706	11.7637800682923	61	78	88	5	6	5	6	6	5	10	10
4010	7425	1790	5643	3004	6.96954898453578	7.55811317763718	11.2085213547293	61	78	88	5	6	5	6	6	5	11	11
4159	6127	1586	5495	3636	6.66873988808429	7.1929713130316	2.1428992906199	61	79	18	5	6	5	6	6	1	2	2
4395	6486	1663	5627	3521	6.88752330588735	7.45822413797379	11.0733499996428	61	79	89	5	6	5	7	7	5	10	10
4154	6861	1656	5442	3342	6.82269668022086	7.36424772992748	10.9510647158123	61	79	89	5	6	5	6	6	5	10	10
4338	6720	1581	5748	3618	6.99130299154133	7.48397668621871	11.1626099663553	61	80	88	5	6	5	7	7	5	11	11
4295	7293	1780	5278	3197	6.94923527788495	7.52397997268078	11.1773423993053	61	79	88	5	6	5	6	6	5	10	10
4320	6795	1566	5803	3717	7.05327073877345	7.55921010690221	0	61	80	0	5	6	5	7	7	0	0	0
4365	8201	1800	5609	3386	7.4376664536543	8.04759827939331	11.9128522640619	61	79	88	5	6	5	7	7	5	10	11
4249	7845	1726	5562	3801	7.3730829580091	7.92598827190067	11.7895298224673	61	78	88	5	6	5	6	6	5	10	10
4235	6984	1583	5336	3653	6.92297231213954	7.46285774024108	11.0669422825948	61	79	89	5	6	5	7	7	5	10	10
4492	8474	1626	5218	3402	0	7.93692385401226	11.7416423834309	0	79	89	0	0	5	7	7	5	11	12
4032	6915	1727	5245	3283	6.7445490831701	7.30460405464816	10.8511634507843	61	79	88	5	6	5	6	6	5	11	11
4074	6358	1770	5304	3487	6.6642236975794	7.27346927885113	10.7766430213414	61	79	89	5	6	5	7	7	5	10	10
4156	8942	1693	5575	3272	7.53461085436995	8.10715219482584	11.9971887649084	61	79	89	5	6	5	7	7	5	11	11
4297	6757	1594	5982	3855	0	7.66375156280109	11.4007675052389	0	79	89	0	0	5	6	6	5	11	11
4070	7366	1631	5333	3417	6.91645591757245	7.45989008804658	11.0977160118957	62	78	89	5	6	5	6	6	5	11	11
4454	7837	1620	5205	3848	7.29557445523714	7.81022201955057	11.623972903198	61	80	90	5	6	5	7	7	5	11	11
4152	6481	1699	5449	3323	6.70903507945547	7.25914595451218	10.8047436903698	61	78	89	5	6	5	6	6	5	10	10
4035	6925	1522	5470	3871	6.93302691658622	7.4261221679545	11.0414008509853	61	79	89	5	6	5	6	6	5	11	12
4405	6100	1797	5128	3922	6.77149396958336	7.3595042244232	0	61	81	0	5	6	5	7	7	0	0	0
4413	8158	1579	5126	3972	0	7.92367195342312	11.726983305457	0	79	90	0	0	5	7	7	5	12	12
4348	7761	1651	5977	3136	7.28434056164327	7.81756980307984	11.6304379924206	61	78	89	5	6	5	6	6	5	10	10
4416	6155	1779	5095	3460	6.63557049909311	7.22465476006242	10.7312545394198	61	80	89	5	6	5	7	7	5	11	11
4100	7529	1533	5121	3366	6.89299655252054	7.37702670893709	10.9794562670268	61	78	88	5	6	5	6	6	5	10	10
4248	7771	1607	5004	3730	7.10616578826378	7.61556728071315	11.3282950840259	61	80	90	5	6	5	7	7	5	11	11
4414	7018	1508	5778	3505	0	7.58100412369616	2.25289483313757	0	80	18	0	0	5	7	7	1	2	2
4206	7865	1670	5116	3410	7.08401122945397	7.60925115035249	11.3216446556955	61	80	89	5	6	5	7	7	5	11	11
4270	8713	1798	5958	3186	7.62812834735734	8.21935687986334	12.1940335179874	61	78	88	5	6	5	6	6	5	10	10
4418	6754	1662	5122	3590	6.84078073038513	7.40712880831823	10.9583309900281	61	79	90	5	6	5	7	7	5	11	11
4341	7849	1691	5369	3718	7.30278587235305	7.85243587089107	0	61	79	0	5	6	5	6	6	0	0	0
4052	7829	1742	5946	3135	7.23636568774852	7.82635321721776	11.5800778766643	61	79	88	5	6	5	7	7	5	11	11
4410	7829	1517	5748	3404	7.29652621118541	7.7720633891737	11.5855770717511	61	80	89	5	6	5	7	7	5	10	10
4139	8277	1661	5660	3932	0	8.053578124054	11.9938265327877	0	80	89	0	0	5	7	7	5	10	10
4230	7916	1744	5280	3462	7.20151705952874	7.75080408103627	11.5257140826692	61	80	88	5	6	5	7	7	5	10	10
4371	7783	1628	5890	3238	7.29350654147701	7.83675084792439	11.6370877798324	61	79	89	5	6	5	6	6	5	10	10
4214	8940	1609	5389	3914	7.67126377895621	8.20435979415908	12.1410394822894	61	79	90	5	6	5	7	7	5	11	11
4461	8105	1775	5476	3969	7.56092831205871	8.11647412095281	12.0839131861544	61	80	89	5	6	5	7	7	5	11	12
4094	8547	1629	5336	3481	7.35203226430488	7.86267707870291	0	61	78	0	5	6	5	6	6	0	0	0
4160	6389	1704	5334	3936	6.8319068602126	7.38293544952868	0	61	80	0	5	6	5	7	7	0	0	0
4264	6156	1626	5139	3295	6.50373767535961	7.04601233963002	10.4699463937753	61	79	88	5	6	5	6	6	5	10	10
4077	8419	1727	5449	3442	7.36220684508863	7.9469474734495	11.7626107673027	61	79	89	5	6	5	7	7	5	11	11
4354	7331	1516	5734	3496	7.13180355086676	7.59498868867832	2.27025165886474	61	79	18	5	6	5	7	7	1	2	2
4014	7904	1612	5363	3352	7.08241508657228	7.58900545850897	11.2971457147144	61	78	88	5	6	5	6	6	5	10	10
4417	7425	1597	5385	3895	7.21568300422332	0	0	61	0	0	5	6	0	0	0	0	0	0
4362	8511	1771	5896	3621	7.6930061707393	8.29228376083159	12.2824799821885	61	79	89	5	6	5	7	7	5	10	10
4442	6606	1586	5499	3390	6.83692800530717	0	10.9525177856145	61	0	89	5	6	0	0	0	5	10	10
4163	8292	1706	5490	3229	7.28879376202095	7.84729439199126	11.6387174360377	61	79	88	5	6	5	6	6	5	10	10
4122	8753	1552	5746	3916	0	8.1596561059438	12.1257897212741	0	78	89	0	0	5	6	6	5	11	12
4372	7109	1500	5075	3365	0	7.28826898751925	10.8168324889747	0	80	88	0	0	5	7	7	5	11	11
4091	8912	1533	5802	3447	7.57552078983998	8.09953638618217	12.0002403051844	61	79	89	5	6	5	7	7	5	10	10
4264	6553	1758	5954	3015	6.85679950361971	0	0	61	0	0	5	6	0	0	0	0	0	0
4073	6600	1669	5206	3114	6.57702101877945	7.10348446867996	10.5753162519169	61	80	88	5	6	5	7	7	5	10	10
4014	8256	1792	5322	3241	7.20922910193632	7.81274584462736	11.5591942854668	61	79	88	5	6	5	7	7	5	11	11
4282	8144	1597	5135	3863	7.31746319465407	7.83853210663925	11.6322677970001	61	79	90	5	6	5	6	6	5	12	12
4319	7835	1790	5866	3225	7.3361591168086	7.93941564499402	11.7634633869542	61	79	89	5	6	5	7	7	5	10	10
4023	6355	1619	5306	3472	6.6012983126092	7.15316990281212	10.6118589854011	61	79	89	5	6	5	7	7	5	10	10
4447	6602	1721	5464	3597	6.93301521867374	7.50706456992781	11.1386524502883	61	80	89	5	6	5	7	7	5	11	12
4183	8801	1555	5751	3897	0	8.20268832909588	12.1729627996992	0	79	89	0	0	5	6	6	5	11	12
4219	8475	1750	5098	3405	7.30559682534598	7.89787542162689	11.676459161742	61	79	88	5	6	5	7	7	5	10	10
4041	8709	1508	5071	3375	7.23009498110568	7.721394285727	11.4512358161602	61	79	88	5	6	5	6	6	5	10	10
4207	6863	1754	5836	3973	7.1589030738134	7.7645907435894	11.5587075095088	62	79	88	5	6	5	6	6	5	10	10
4130	8944	1671	5924	3665	0	8.30699618475027	12.3237335111923	0	78	88	0	0	5	6	6	5	10	10
4104	8465	1651	5150	3110	7.17043815719743	7.72057967242971	11.4173147615085	61	79	88	5	6	5	7	7	5	10	10
4371	8337	1700	5978	3849	7.71158555064718	8.25704453556974	12.2864842991894	61	80	89	5	6	5	7	7	5	10	11
4425	8011	1584	5579	3812	0	7.98482690876607	11.82914898605	0	79	89	0	0	5	7	7	5	10	10
4088	6128	1677	5492	3601	6.67271537895236	7.2158062085195	10.7243868212313	61	79	88	5	6	5	6	6	5	11	11
4259	6773	1621	5154	3939	6.90171872109106	7.42320196075694	11.0472567038055	61	79	89	5	6	5	7	7	5	10	10
4255	6427	1668	5380	3663	0	7.36249630504567	10.9295463921035	0	79	89	0	0	5	7	7	5	10	10
4319	6666	1564	5940	3771	7.07146654768702	7.58849600392805	2.26382409582154	61	79	18	5	6	5	6	6	1	2	2
4390	6073	1777	5840	3065	6.72303188149842	7.30363582432583	10.8820654578402	61	79	89	5	6	5	6	6	5	10	10
4315	8470	1785	5592	3505	7.53575715912327	8.10835774892472	12.0460461379455	61	78	88	5	6	5	6	6	5	10	10
4470	8517	1786	5455	3731	7.62282173792253	8.18666577538206	12.1672523030175	61	79	89	5	6	5	7	7	5	11	11
4282	7943	1700	5291	3222	0	7.68988791241914	11.4295745190022	0	79	88	0	0	5	6	7	5	10	10
4348	7678	1772	5304	3431	7.16749851152168	7.73426053200258	0	61	78	0	5	6	5	6	6	0	0	0
4229	8467	1517	5830	3191	7.37616513493561	7.90672518551191	11.7174276321887	62	79	89	5	6	5	6	6	5	10	10
4429	8519	1621	5026	3060	7.21265978580686	7.76159609389753	11.4733715349408	61	79	88	5	6	5	7	7	5	10	10
4360	8734	1549	5356	3598	7.50882867437142	7.99386052679089	11.893277376721	61	80	89	5	6	5	7	7	5	10	10
4422	7717	1793	5603	3159	7.22421799078908	7.83206937442244	11.5873229525985	61	79	88	5	6	5	7	7	5	10	10
4136	6710	1648	5996	3078	6.84643198583694	7.41872788077569	11.0165199331181	62	79	89	5	6	5	6	6	5	10	10
4373	8588	1649	5200	3860	7.52689630893938	8.04392156577635	11.9684080993422	61	80	90	5	6	5	7	7	5	11	11
4410	6727	1598	5710	3783	7.0585895719539	7.60527133202885	2.25913406751521	61	79	18	5	6	5	7	7	1	2	2
4109	7896	1697	5598	3383	7.22257304125174	7.79795232137422	11.5371763263526	61	79	88	5	6	5	7	7	5	10	10
4343	7532	1658	5340	3936	7.24592305420546	7.78559318464285	11.5730789947381	61	79	90	5	6	5	6	6	5	11	11
4359	7939	1562	5521	3124	7.16400423902613	7.69447774635705	11.4023718186213	61	79	89	5	6	5	7	7	5	10	10
4148	8113	1675	5440	3753	0	7.90831203749897	11.730213120705	0	79	89	0	0	5	6	6	5	11	12
4283	7594	1545	5221	3588	7.06633372276096	0	11.2527736000901	61	0	89	5	6	0	0	0	5	10	10
4315	6080	1764	5977	3137	6.76485763841202	7.35106031910031	10.944628237695	61	78	89	5	6	5	6	6	5	10	10
4277	7910	1775	5524	3771	7.39729025322168	7.97138270835586	11.839890008055	61	79	88	5	6	5	6	6	5	11	11
4114	7253	1691	5314	3143	6.85309833469242	7.38656779152798	0	61	78	0	5	6	5	6	6	0	0	0
4320	7983	1746	5713	3584	7.42939737306951	7.97143635080019	11.8674763983386	61	79	89	5	6	5	7	7	5	11	11
4234	6093	1527	5118	3344	6.44980708141805	6.97142821726175	10.3288998189598	61	79	89	5	6	5	7	7	5	11	12
4282	8981	1630	5281	3092	7.41426172236931	7.96549348682283	0	61	79	0	5	6	5	7	7	0	0	0
4101	8311	1760	5811	3275	7.38441479469822	8.00816077135974	0	62	79	0	5	6	5	7	7	0	0	0
4017	6746	1755	5451	3284	6.76167691415897	7.33076322020923	10.8550719552568	61	78	88	5	6	5	6	6	5	11	11
4412	8446	1683	5894	3720	0	8.22788893924076	12.222571944556	0	78	88	0	0	5	6	6	5	11	11
4241	6750	1680	5619	3517	6.93162169805394	7.48664105243096	11.1233593092628	61	79	89	5	6	5	6	6	5	10	10
4212	8279	1533	5787	3559	0	7.93761275135562	2.36149487005469	0	79	18	0	0	5	6	6	1	2	2
4240	7979	1689	5953	3764	7.5178891614986	8.07202904118468	11.998869336213	61	79	89	5	6	5	6	6	5	10	10
4223	7474	1540	5150	3931	7.08841949743013	7.61369409143932	11.2723909296911	61	79	90	5	6	5	7	7	5	10	11
4493	6428	1800	5868	3086	6.89285888924752	7.47474911294106	11.1395529171449	61	78	89	5	6	5	6	6	5	10	10
4484	7718	1508	5548	3995	7.3853021402467	7.90087753308685	2.34354396371568	61	79	18	5	6	5	7	7	1	2	2
4146	7080	1618	5816	3709	7.11221688117627	7.66413374488508	2.27476904047176	61	79	18	5	6	5	7	7	1	2	2
4308	6321	1726	5080	3803	0	7.31476695489364	10.8663389146301	0	80	89	0	0	5	7	7	5	10	11
4313	6895	1631	5357	3079	6.7659786748205	7.32056041475137	10.8380982356466	61	79	88	5	6	5	7	7	5	11	11
4405	7183	1617	5129	3266	6.86549371852264	7.38552819456844	10.9722916374323	61	78	88	5	6	5	6	6	5	10	10
4078	6782	1780	5934	3650	0	7.65754823955007	11.3932097291333	0	79	89	0	0	5	6	6	5	10	10
4112	7664	1681	5477	3808	7.24208643037453	7.7755602343362	11.5645490167844	61	79	89	5	6	5	6	6	5	10	11
4417	8132	1795	5038	3171	7.17808031782779	7.78566767763844	11.506729835999	61	79	88	5	6	5	7	7	5	10	10
4168	7128	1602	5954	3897	7.23129903427445	7.77998290128816	2.31150245274771	61	79	18	5	6	5	6	6	1	2	2
4234	8815	1714	5511	3754	0	8.20878753269077	12.1743993369837	0	79	89	0	0	5	6	6	5	11	12
4460	7092	1780	5765	3568	7.20514738350659	7.76088190053405	11.5769784345722	61	79	89	5	6	5	7	7	5	10	10
4070	8941	1624	5552	3084	0	7.96990532076132	11.7919464501569	0	79	88	0	0	5	7	7	5	10	10
4154	8034	1751	5516	3845	0	8.00103532981609	11.8506462292543	0	79	89	0	0	5	7	7	5	10	10
4359	8610	1764	5509	3527	7.56740942827558	0	12.085687420946	61	0	89	5	6	0	0	0	5	11	11
4247	7644	1513	5798	3254	7.14773211005056	7.66289047548872	2.27513369135029	61	79	18	5	6	5	7	7	1	2	2
4498	8945	1636	5628	3169	7.60633740485991	8.16049981845413	12.0814435767846	61	79	89	5	6	5	7	7	5	10	10
4064	6662	1503	5384	3851	6.81587174065926	7.33002702362703	0	61	79	0	5	6	5	7	7	0	0	0
4149	6935	1649	5594	3425	6.91755188050734	7.45694231922006	11.0886083806199	61	79	89	5	6	5	6	6	5	10	10
4072	8843	1775	5274	3495	7.47355081574026	8.0460204193551	0	61	79	0	5	6	5	6	6	0	0	0
4482	7276	1741	5480	3635	7.18624645029418	7.768800264547	11.5251503491108	61	79	88	5	6	5	7	7	5	10	10
4374	6533	1585	5297	3293	0	7.22202280685061	10.721946130448	0	79	89	0	0	5	6	6	5	10	10
4088	8083	1735	5133	3501	7.17388380299967	7.73842238048424	11.4783207800058	61	79	89	5	6	5	7	7	5	11	11
4465	7812	1682	5004	3690	7.19782068186554	7.73499182865672	11.4988315811504	61	80	89	5	6	5	7	7	5	11	11
4403	6454	1657	5766	3752	6.99601073864802	7.54188215122262	11.2364607518397	61	79	89	5	6	5	6	6	5	10	10
4478	8387	1620	5488	3124	7.35661201253762	7.88471243667421	11.6974436535088	61	79	88	5	6	5	6	6	5	10	10
4394	8724	1582	5117	3046	7.28141798600805	7.78476027760085	11.5643995845741	61	78	88	5	6	5	6	6	5	11	11
4464	8250	1652	5565	3383	0	7.94411728715756	0	0	78	0	0	0	5	6	6	0	0	0
4251	6767	1757	5661	3709	7.03746376607707	7.63593712024231	11.3298449263964	61	79	89	5	6	5	7	7	5	10	10
4083	8386	1644	5366	3261	0	7.80073069503859	0	0	79	0	0	0	5	7	7	0	0	0
4422	8771	1552	5594	3455	7.57476023182341	8.10172943408628	11.9962487466943	61	79	90	5	6	5	7	7	5	11	11
4179	6538	1794	5072	3260	6.625112739391	7.20778747407433	10.7135533188848	61	78	88	5	6	5	6	6	5	10	10
4430	6518	1654	5165	3537	6.76299728624044	7.32712347398776	10.8610416710473	61	79	89	5	6	5	7	7	5	10	10
4369	7010	1570	5059	3173	0	7.26606441632371	10.756651740881	0	79	89	0	0	5	7	7	5	11	12
4224	8966	1612	5761	3241	7.58763888633791	8.08942360580678	12.0424000816966	61	78	88	5	6	5	6	6	5	10	10
4364	7044	1550	5293	3630	6.94971826901252	7.47871892902955	0	61	79	0	5	6	5	7	7	0	0	0
4103	6470	1509	5115	3404	6.5523330994056	7.0378800272897	10.4624611609069	61	79	89	5	6	5	6	6	5	10	10
4245	8370	1732	5626	3468	7.46445431964171	8.05143054767483	11.9166328450078	61	79	88	5	6	5	7	7	5	10	10
4329	8711	1691	5272	3389	7.44789096086294	7.98374848246373	11.8630337538853	61	78	88	5	6	5	6	6	5	11	11
4299	7746	1648	5885	3107	7.22486613689695	7.75176421628523	0	61	78	0	5	6	5	6	6	0	0	0
4195	8750	1750	5936	3437	7.67059919002969	8.22876638708042	12.2364622517434	61	78	88	5	6	5	6	6	5	10	10
4240	7305	1699	5452	3418	7.03363837958127	7.57968126745553	11.2682377812691	61	78	89	5	6	5	6	6	5	11	11
4397	8219	1708	5422	3348	7.35043268348933	7.92963051663533	0	61	79	0	5	6	5	7	7	0	0	0
4319	7601	1554	5863	3347	7.22249912608151	7.71007167294709	11.4738034847762	61	80	88	5	6	5	7	7	5	11	11
4191	8224	1748	5071	3357	7.19128755567596	7.78309741695961	11.4801081805661	61	79	88	5	6	5	7	7	5	11	11
4114	6231	1711	5079	3572	6.57531322772424	7.12657869605194	10.613146164043	61	80	88	5	6	5	7	7	5	10	10
4406	6341	1725	5779	3874	7.02376831354976	7.61357719868806	11.3087714669569	61	79	89	5	6	5	7	7	5	10	10
4396	6813	1738	5551	3102	6.87477987153622	7.46058302403521	11.0462366575603	61	79	88	5	6	5	7	7	5	11	11
4233	6313	1719	5628	3784	6.88383797286622	7.4491443576406	11.0693940769488	61	79	88	5	6	5	6	6	5	11	11
4280	6183	1574	5926	3545	6.83248504279575	7.36403890136055	10.9766209048054	61	79	89	5	6	5	6	6	5	9	9
4494	7851	1705	5066	3069	7.05841943897955	7.63642010843359	11.3025441656723	61	79	88	5	6	5	7	7	5	10	10
4313	7870	1795	5091	3440	7.16026468633965	7.76879399255705	11.4841667768709	61	79	90	5	6	5	7	7	5	11	11
4259	6814	1674	5714	3181	6.87663167902146	7.4371763080118	11.0568612934846	61	79	89	5	6	5	6	6	5	10	10
4017	7723	1630	5312	3881	0	7.7286880289826	11.414229741906	0	79	89	0	0	5	7	7	5	11	11
4493	7461	1698	5353	3628	7.1922174339465	7.74104288181496	0	61	79	0	5	6	5	6	6	0	0	0
4427	6347	1733	5829	3767	7.01856682694072	7.57766481418793	11.3044822242399	61	80	88	5	6	5	7	7	5	10	10
4471	8032	1596	5914	3690	7.53925468747687	8.06092466791214	11.9811667911764	61	78	89	5	6	5	6	6	5	10	10
4078	7246	1712	5447	3903	7.11540544328646	7.66811266687552	11.4128615994839	61	78	90	5	6	5	6	6	5	11	11
4361	6934	1558	5395	3864	7.01990296861528	7.55258368114374	11.2120251291938	61	79	89	5	6	5	7	7	5	10	10
4447	7037	1683	5574	3095	6.94550521343327	7.50757391808259	11.1303728767334	61	79	88	5	6	5	7	7	5	11	11
4241	8275	1655	5028	3238	7.14225141393731	7.70282200022654	11.3941325141493	61	79	88	5	6	5	7	7	5	11	11
4184	8659	1641	5312	3573	7.43961009221092	7.99588559653092	11.819064875819	61	79	88	5	6	5	7	7	5	10	10
4253	6409	1586	5753	3578	6.85539324050384	7.38980376221199	2.19978235762637	61	79	18	5	6	5	6	6	1	2	2
4063	6153	1787	5930	3819	6.91165224552385	7.50092576721262	11.1772159753975	61	79	89	5	6	5	6	6	5	10	10
4025	7738	1732	5055	3566	0	7.60867411400763	11.2804516285353	0	80	88	0	0	5	7	7	5	11	11
4268	8727	1729	5788	3740	7.72178293566363	8.30831933741004	12.3010242176539	61	79	89	5	6	5	7	7	5	10	10
4487	8410	1511	5395	3044	0	7.78660643271824	11.5325507822347	0	79	89	0	0	5	7	7	5	10	10
4359	6434	1723	5929	3567	6.99197351214093	7.56634486673305	11.2401899623874	61	79	89	5	6	5	6	6	5	10	10
4284	8534	1706	5495	3054	7.35257316592015	7.91588101196081	11.7353456687496	61	78	88	5	6	5	6	6	5	10	10
4485	6320	1503	5151	3858	6.72659142566946	7.23401683561839	0	62	80	0	5	6	5	7	7	0	0	0
4373	7576	1632	5180	3684	7.13212819596766	7.6591237415172	11.3916765088384	61	80	90	5	6	5	6	7	5	11	11
4045	7324	1607	5953	3951	7.27551119601352	7.78948574223414	11.6281383463244	61	79	89	5	6	5	7	7	5	10	10
4456	6712	1731	5147	3025	6.68977736901547	7.28606124579717	10.8010036968934	61	79	88	5	6	5	7	7	5	10	10
4398	7872	1568	5944	3159	7.30443955124959	7.81851417699115	11.591436362894	61	79	88	5	6	5	6	6	5	10	10
4246	7342	1729	5436	3275	0	7.56079044742164	11.2330873028772	0	78	88	0	0	5	6	6	5	10	10
4024	7145	1752	5142	3503	6.85851241970342	7.40877090758952	11.0328888369972	61	80	88	5	6	5	7	7	5	10	10
4407	7537	1760	5234	3876	7.23424846540088	7.80624942371155	11.6028321008823	61	80	90	5	6	5	7	7	5	11	11
4407	7908	1514	5769	3244	7.27592189530666	7.7637051506226	0	61	78	0	5	6	5	6	6	0	0	0
4383	8409	1508	5754	3083	0	7.88198593027033	2.33722181815998	0	79	18	0	0	5	7	7	1	2	2
4311	8254	1629	5868	3871	7.58459582242283	8.16839714452437	12.1015218162639	62	79	89	5	6	5	7	7	5	10	10
4401	6491	1580	5030	3581	6.69024130067492	7.22988864736167	0	61	79	0	5	6	5	7	7	0	0	0
4335	6488	1755	5565	3269	6.79999224419009	7.38385875936833	10.977569474436	61	79	88	5	6	5	6	6	5	10	10
4042	8838	1580	5071	3941	7.46791990000034	8.00404514858273	11.8445009982041	61	79	90	5	6	5	7	7	5	11	11
4444	6700	1533	5170	3875	6.89074298634537	7.3780394983877	11.0125404030187	61	80	90	5	6	5	7	7	5	11	11
4213	8122	1562	5088	3695	7.21167482657784	7.74257345780147	11.4617898792475	61	79	89	5	6	5	7	7	5	10	11
4225	8237	1614	5328	3170	7.1886710897523	7.73567288482819	11.442601400273	61	79	88	5	6	5	7	7	5	11	11
4267	6360	1655	5798	3203	0	7.31805844080365	10.8942837123972	0	79	89	0	0	5	6	6	5	10	10
4427	6400	1779	5681	3157	0	7.40009809651639	11.0029146146516	0	79	89	0	0	5	6	6	5	11	11
4240	6380	1568	5720	3602	6.82649221824832	7.34550178193057	10.9571240094748	61	79	89	5	6	5	6	6	5	10	10
4462	6845	1730	5484	3753	7.07348625372163	7.61885729105812	11.3713066496782	61	79	90	5	6	5	7	7	5	11	11
4294	6929	1796	5203	3672	6.95556169766102	7.54970229829143	11.2107771369027	61	79	89	5	6	5	7	7	5	11	11
4487	8673	1766	5917	3165	7.65046434968994	8.24164854806297	12.1635611237787	61	79	88	5	6	5	6	7	5	11	11
4250	7713	1689	5252	3584	7.15137367617478	7.72510928760641	11.4411794169122	61	79	88	5	6	5	7	7	5	10	10
4425	6036	1667	5335	3451	6.63809475093465	7.18459406024964	0	61	79	0	5	6	5	6	6	0	0	0
4021	6582	1584	5425	3095	6.58738678877776	7.10431072432339	10.5642889603638	61	79	89	5	6	5	6	6	5	10	10
4459	8297	1778	5008	3802	7.42062022573798	7.99085942246587	11.8708071247484	61	79	89	5	6	5	6	6	5	11	11
4430	7266	1738	5540	3579	7.16886453002961	7.72838211127795	11.4894040172051	61	78	88	5	6	5	6	6	5	11	11
4469	8831	1778	5408	3187	7.54099551718053	8.14230725108293	0	61	79	0	5	6	5	7	7	0	0	0
4055	8157	1675	5892	3630	7.45470094748785	7.99866159564417	11.8866164770743	61	79	89	5	6	5	7	7	5	10	10
4159	8804	1688	5386	3441	7.47865250411528	8.02283236403185	11.9051314028319	61	79	88	5	6	5	6	6	5	10	10
4174	8166	1553	5670	3715	0	7.93527610265872	11.7715151207903	0	79	89	0	0	5	7	7	5	10	10
4344	7785	1674	5198	3247	7.07842702144778	7.61466484239656	11.3049807990183	61	78	88	5	6	5	6	6	5	10	10
4251	6393	1756	5406	3597	6.79846299480101	7.39663115065206	10.9730343483831	61	79	89	5	6	5	7	7	5	10	10
4015	6930	1705	5978	3938	7.17471822004164	7.73939440617054	11.5022736233644	61	80	89	5	6	5	7	7	5	10	10
4033	8251	1581	5044	3802	7.22358285296831	7.75095836726517	11.4813713188418	61	79	89	5	6	5	7	7	5	11	12
4006	8750	1623	5372	3751	7.48290231069192	8.0332082134311	11.8873506686393	61	79	88	5	6	5	7	7	5	10	10
4187	7019	1539	5117	3172	6.68792246936062	7.18007974585532	10.6913135798012	61	78	89	5	6	5	6	6	5	10	10
4013	8453	1777	5987	3701	7.62427755130011	8.22649792159907	12.1830831337357	61	79	88	5	6	5	7	7	5	10	10
4453	6308	1512	5341	3650	6.76251975936269	7.26461514201089	10.7687090920929	61	79	89	5	6	5	7	7	5	11	12
4206	6293	1618	5071	3945	6.70466320703629	7.23492316339638	10.7600466082789	61	81	89	5	6	5	7	7	5	10	10
4262	8228	1767	5449	3273	7.31801529620255	7.88398071108523	11.6967099927308	61	78	89	5	6	5	6	6	5	11	11
4314	6437	1582	5203	3146	6.57134551271183	7.08378603200009	10.5125148822383	61	78	89	5	6	5	6	6	5	11	11
4334	6788	1539	5550	3411	6.87853156256513	7.3733046697611	2.19506961161798	61	79	18	5	6	5	6	6	1	2	2
4464	7962	1724	5469	3670	7.40545805954575	7.95956479642991	11.8216604556988	61	78	88	5	6	5	6	6	5	10	10
4107	7391	1628	6000	3617	7.21434679828264	7.76883511050404	2.31462816204222	62	79	18	5	6	5	6	6	1	2	2
4133	6471	1764	5619	3948	0	7.57379974255049	11.2273441867561	0	79	90	0	0	5	7	7	5	11	11
4096	8168	1758	5389	3101	0	7.73615686669357	11.4813227330897	0	78	88	0	0	5	6	6	5	10	10
4348	7393	1763	5562	3929	7.28496105373509	7.88018780265976	11.7075211238728	62	79	89	5	6	5	6	6	5	11	12
4318	6128	1772	5361	3489	6.69022471396884	7.28148731390982	10.8211744855257	61	79	89	5	6	5	6	6	5	10	10
4498	7841	1703	5808	3315	7.37209253365264	7.92661587705716	11.7650912272829	61	79	88	5	6	5	6	6	5	10	10
4114	6315	1675	5027	3001	6.40038071954748	6.9422675035217	10.3269275529969	61	78	88	5	6	5	6	6	5	10	10
4002	6160	1553	5117	3482	0	6.96393974467311	10.3584959130484	0	79	89	0	0	5	6	6	5	10	10
4452	8774	1732	5412	3085	0	8.04025250291486	11.9189053753382	0	79	89	0	0	5	6	7	5	11	11
4452	8156	1747	5476	3205	7.33363167459377	7.92563717687341	11.7306971763886	61	79	88	5	6	5	7	7	5	10	10
4246	8463	1566	5124	3555	7.30318334679348	7.7847991355202	11.5983323291311	61	79	89	5	6	5	7	7	5	10	11
4036	7163	1540	5280	3472	6.83366099961543	7.33393730721172	10.8961664174341	61	79	89	5	6	5	6	6	5	10	10
4057	6603	1541	5468	3431	6.70691743187377	7.23269223750141	10.736236623857	61	79	89	5	6	5	7	7	5	10	10
4421	8070	1528	5349	3728	7.34151095655802	7.81991074557179	11.6487397590508	61	80	89	5	6	5	7	7	5	10	10
4402	8672	1663	5646	3531	7.61311380482171	8.1537108052983	12.1075102003018	61	78	88	5	6	5	6	6	5	10	10
4403	7997	1554	5075	3738	7.23465819912264	7.72263395965907	11.4847577044121	61	80	90	5	6	5	7	7	5	11	11
4351	7692	1764	5582	3916	7.40810867047106	7.98320104273285	11.8554346814548	61	79	90	5	6	5	6	6	5	11	11
4294	7639	1715	5712	3285	7.20820836638075	7.74625680115304	11.5446785651754	61	80	89	5	6	5	7	7	5	10	10
4049	7006	1636	5744	3599	7.00781451823566	7.55564292190793	11.233023749367	61	78	89	5	6	5	6	6	5	10	10
4368	7593	1569	5510	3614	7.20172227837159	7.6959558137745	0	61	80	0	5	6	5	7	7	0	0	0
4089	7142	1601	5324	3807	0	7.52458410229702	11.1596364187839	0	79	89	0	0	5	7	7	5	10	10
4073	7010	1541	5929	3661	7.06416405117657	7.56593546678845	11.2507772348043	61	79	88	5	6	5	6	6	5	11	11
4428	7986	1746	5022	3931	7.3433438361921	7.9369183765914	11.7458627223879	61	79	89	5	6	5	7	7	5	11	11
4125	7541	1542	5919	3324	7.14754833221964	7.66813477549052	11.3793567346087	61	78	89	5	6	5	6	6	5	10	10
4264	7749	1581	5562	3770	7.28921621361666	7.79600042288194	11.6034584124088	61	78	90	5	6	5	6	6	5	11	11
4178	7156	1678	5116	3180	6.77775706590091	0	10.8761476799128	61	0	89	5	6	0	0	0	5	11	11
4025	7740	1594	5454	3760	0	7.69418531810418	11.4443386186126	0	79	89	0	0	5	6	6	5	10	10
4261	8409	1799	5617	3951	0	8.25821035556939	12.2223437869508	0	79	88	0	0	5	7	7	5	10	10
4007	6281	1731	5272	3343	6.55905734391096	7.10873049802578	10.5906736604462	61	79	89	5	6	5	7	7	5	10	10
4182	6400	1546	5231	3427	6.60559805748869	7.12985245132944	10.5829340624697	61	79	89	5	6	5	7	7	5	10	10
4129	8324	1753	5907	3085	7.37890175214478	7.95903163018958	11.8152820184051	62	78	87	5	6	5	6	6	5	10	10
4372	7441	1618	5305	3924	7.19688743709196	7.725415326559	11.4727797727629	61	79	89	5	6	5	6	6	5	10	10
4326	8285	1523	5656	3339	7.36295744075692	7.83760956782222	0	61	80	0	5	6	5	7	7	0	0	0
4118	7169	1522	5087	3529	0	7.32735846768072	10.8350100244214	0	79	90	0	0	5	7	7	5	11	11
4316	7216	1522	5798	3662	7.15623814805524	7.66574689581636	2.28147082693055	61	79	18	5	6	5	6	6	1	2	2
4492	8827	1737	5746	3015	7.59111136146051	8.17867678791292	12.1031952082754	61	79	88	5	6	5	7	7	5	10	10
4426	7514	1552	5929	3762	7.36928396563682	7.86833931282999	2.34736058557688	61	80	18	5	6	5	7	7	1	2	2
4011	8529	1574	5307	3935	7.43111467970923	7.94266845051798	0	61	80	0	5	6	5	7	7	0	0	0
4359	6010	1666	5303	3648	6.65870682168116	7.20138540904247	10.731094554267	61	81	89	5	6	5	7	7	5	10	10
4266	6447	1688	5660	3394	6.81912793784191	7.37186685624068	10.982326457219	61	79	89	5	6	5	6	6	5	10	10
4196	6991	1681	5519	3192	6.86537736969727	7.40782905040917	11.0118957635271	61	78	88	5	6	5	6	6	5	10	10
4393	7629	1593	5270	3248	0	7.54681628956574	11.2195055003402	0	78	89	0	0	5	6	6	5	11	12
4010	6618	1700	5224	3123	6.57692371454212	7.15232707853949	10.582998575504	61	79	88	5	6	5	7	7	5	10	10
4065	7805	1683	5963	3008	0	7.71785735409189	11.4842706149651	0	78	89	0	0	5	6	6	5	10	10
4400	8307	1656	5900	3488	7.56113678270131	8.09376470732239	12.0337350059249	61	79	89	5	6	5	6	6	5	11	11
4343	8042	1679	5147	3995	7.3737362337896	7.93179827280043	0	61	80	0	5	6	5	7	7	0	0	0
4407	6753	1614	5576	3489	6.938555015824	7.48944034120033	11.112255513772	61	79	89	5	6	5	7	7	5	10	10
4425	6488	1704	5235	3638	6.82136970062043	7.37528324315942	10.9653981874071	61	81	89	5	6	5	7	7	5	11	12
4120	7935	1673	5002	3063	6.93936506427902	7.49533177834273	11.1044596187276	61	80	88	5	6	5	7	7	5	10	10
4368	6840	1589	5168	3016	6.67024054300348	7.21076176523223	10.6754117195607	61	79	88	5	6	5	7	7	5	11	11
4447	6884	1585	5324	3780	6.99005114873484	7.50496889696883	11.1762675911155	61	81	89	5	6	5	7	7	5	10	10
4277	6102	1686	5915	3050	0	7.26306761697433	10.7763273770337	0	79	87	0	0	5	7	7	5	10	10
4094	6688	1513	5652	3248	6.74094173472155	7.24186843696406	2.15655096406261	61	79	18	5	6	5	6	6	1	2	2
4462	8822	1674	5983	3275	7.71564577283155	8.26443339094111	0	61	79	0	5	6	5	6	6	0	0	0
4450	8213	1721	5153	3272	0	7.8097385065444	11.5903906110179	0	78	88	0	0	5	6	6	5	10	10
4249	6286	1622	5072	3043	6.43122212881601	6.97007036068785	10.3667208185534	62	79	88	5	6	5	6	6	5	10	10
4113	8451	1609	5934	3761	0	8.14631925060026	12.0762184582813	0	79	89	0	0	5	7	7	5	10	10
4027	8330	1507	5498	3593	0	7.81971650108398	11.5876212488967	0	79	89	0	0	5	7	7	5	10	10
4422	7082	1679	5397	3000	6.8646923665407	7.43004565064046	11.005911809182	61	79	88	5	6	5	7	7	5	11	11
4425	8939	1600	5533	3231	0	8.08210370074324	11.9839335958395	0	79	90	0	0	5	6	6	5	11	11
4263	6654	1557	5371	3654	6.8274488951511	7.33072610549148	10.9256328167197	61	80	89	5	6	5	7	7	5	10	10
4085	6823	1703	5986	3690	7.08786537248363	7.65247003586581	2.27792736237061	61	79	18	5	6	5	6	6	1	2	2
4110	7122	1565	5893	3346	7.01247913654173	7.51543293148931	0	61	78	0	5	6	5	6	6	0	0	0
4438	8581	1715	5801	3863	7.76278674994726	8.34459824353619	12.3490659364388	61	79	89	5	6	5	7	7	5	11	12
4339	6407	1682	5803	3988	7.0532019220951	7.61972011600556	11.3084959967626	61	79	88	5	6	5	6	6	5	11	11
4160	7544	1699	5451	3040	6.97212010991309	0	11.1587829265455	61	0	88	5	6	0	0	0	5	10	10
4433	7308	1701	5842	3400	7.22664952440867	7.77386755135203	11.5669028996427	61	79	89	5	6	5	6	6	5	10	10
4012	6978	1588	5942	3456	6.99281803161746	7.52708813663893	0	61	79	0	5	6	5	6	6	0	0	0
4044	7723	1534	5538	3555	7.12558889044342	7.6475174405914	11.3399593842048	61	79	89	5	6	5	7	7	5	10	10
